# Climate explains population divergence in drought-induced plasticity of functional traits and gene expression in a South African *Protea*

**DOI:** 10.1101/478230

**Authors:** Melis Akman, Jane E. Carlson, Andrew M. Latimer

**Author notes:** Corresponding author: Melis Akman.

## Abstract

Long term environmental variation often drives local adaptation and leads to trait differentiation across populations. Additionally, when traits change in an environment-dependent way through phenotypic plasticity, the genetic variation underlying plasticity will also be under selection. These processes could create a landscape of differentiation across populations in traits and their plasticity. Here, we studied drought responses in seedlings of a shrub species from the Cape Floristic Region, the common sugarbush (*Protea repens*). We measured morphological and physiological traits, and sequenced whole transcriptomes in 8 populations that represent both the climatic and the geographic distribution of this species. We found that there is substantial variation in how populations respond to drought, but we also observed common patterns such as reduced leaf size and leaf thickness, and upregulation of stress- and down-regulation of growth-related gene groups. Both high environmental heterogeneity and milder source site climates were associated with higher plasticity in various traits and co-expression gene networks. Associations between traits, trait plasticity, gene networks and the source site climate suggests that temperature may play a bigger role in shaping these patterns when compared to precipitation, in line with recent changes in the region due to climate change. We also found that traits respond to climatic variation in an environment dependent manner: some associations between traits and climate were apparent only under certain growing conditions. Together, our results uncover common responses of *P. repens* populations to drought, and climatic drivers of population differentiation in functional traits, gene expression and their plasticity.
