## Supplementary material for "Climate explains population divergence in drought-induced plasticity of functional traits and gene expression in a South African *Protea*": Table S5

### Sheet: down_regulated_genes
down regulated DE contigs for all pops (pairwise and then intersect)	Locus Identifier	Representative Gene Model Name	Gene Description	Gene Model Type	Primary Gene Symbol	All Gene Symbols
contig27073	AT5G53880	AT5G53880.1	unknown protein; FUNCTIONS IN: molecular_function unknown; INVOLVED IN: biological_process unknown; LOCATED IN: mitochondrion, plasma membrane; EXPRESSED IN: 23 plant structures; EXPRESSED DURING: 13 growth stages; Has 30201 Blast hits to 17322 proteins in 780 species: Archae - 12; Bacteria - 1396; Metazoa - 17338; Fungi - 3422; Plants - 5037; Viruses - 0; Other Eukaryotes - 2996 (source: NCBI BL…	protein_coding
contig117318	AT5G10150	AT5G10150.1	FUNCTIONS IN: molecular_function unknown; INVOLVED IN: biological_process unknown; LOCATED IN: cellular_component unknown; EXPRESSED IN: cultured cell; CONTAINS InterPro DOMAIN/s: Protein of unknown function DUF966 (InterPro:IPR010369), Uncharacterised conserved protein UCP031043 (InterPro:IPR021182); BEST Arabidopsis thaliana protein match is: Domain of unknown function (DUF966) (TAIR:AT5G59790.…	protein_coding
contig15361	AT3G05910	AT3G05910.1	Pectinacetylesterase family protein; FUNCTIONS IN: carboxylesterase activity; INVOLVED IN: biological_process unknown; LOCATED IN: endomembrane system; EXPRESSED IN: 22 plant structures; EXPRESSED DURING: 13 growth stages; CONTAINS InterPro DOMAIN/s: Pectinacetylesterase (InterPro:IPR004963); BEST Arabidopsis thaliana protein match is: Pectinacetylesterase family protein (TAIR:AT5G26670.1); Has 5…	protein_coding
contig109851	AT2G45600	AT2G45600.1	alpha/beta-Hydrolases superfamily protein; FUNCTIONS IN: hydrolase activity; INVOLVED IN: metabolic process; LOCATED IN: cellular_component unknown; EXPRESSED IN: 20 plant structures; EXPRESSED DURING: 8 growth stages; CONTAINS InterPro DOMAIN/s: Lipase, GDXG, active site (InterPro:IPR002168), Alpha/beta hydrolase fold-3 (InterPro:IPR013094); BEST Arabidopsis thaliana protein match is: alpha/beta…	protein_coding
contig105847	AT1G22410	AT1G22410.1	Class-II DAHP synthetase family protein; FUNCTIONS IN: 3-deoxy-7-phosphoheptulonate synthase activity; INVOLVED IN: aromatic amino acid family biosynthetic process; LOCATED IN: membrane; EXPRESSED IN: 23 plant structures; EXPRESSED DURING: 15 growth stages; CONTAINS InterPro DOMAIN/s: DAHP synthetase, class II (InterPro:IPR002480); BEST Arabidopsis thaliana protein match is: 3-deoxy-D-arabino-hep…	protein_coding
contig62494	AT3G02360	AT3G02360.2	6-phosphogluconate dehydrogenase family protein; FUNCTIONS IN: in 6 functions; INVOLVED IN: response to salt stress; LOCATED IN: peroxisome; EXPRESSED IN: 27 plant structures; EXPRESSED DURING: 16 growth stages; CONTAINS InterPro DOMAIN/s: 6-phosphogluconate dehydrogenase, NAD-binding (InterPro:IPR006115), 6-phosphogluconate dehydrogenase, C-terminal-like (InterPro:IPR008927), Dehydrogenase, mult…	protein_coding
contig85802	AT1G28280	AT1G28280.1	VQ motif-containing protein; CONTAINS InterPro DOMAIN/s: VQ (InterPro:IPR008889); BEST Arabidopsis thaliana protein match is: VQ motif-containing protein (TAIR:AT2G33780.1); Has 240 Blast hits to 231 proteins in 52 species: Archae - 0; Bacteria - 2; Metazoa - 36; Fungi - 32; Plants - 147; Viruses - 0; Other Eukaryotes - 23 (source: NCBI BLink).	protein_coding
contig7230	AT5G35200	AT5G35200.1	ENTH/ANTH/VHS superfamily protein; FUNCTIONS IN: phospholipid binding, clathrin binding, binding, phosphatidylinositol binding; INVOLVED IN: clathrin coat assembly; LOCATED IN: plasma membrane; EXPRESSED IN: 24 plant structures; EXPRESSED DURING: 15 growth stages; CONTAINS InterPro DOMAIN/s: Epsin-like, N-terminal (InterPro:IPR013809), ANTH (InterPro:IPR011417), ENTH/VHS (InterPro:IPR008942), Cla…	protein_coding
contig119528	AT5G07030	AT5G07030.1	Eukaryotic aspartyl protease family protein; FUNCTIONS IN: aspartic-type endopeptidase activity; INVOLVED IN: proteolysis; LOCATED IN: cell wall, plant-type cell wall; EXPRESSED IN: 23 plant structures; EXPRESSED DURING: 13 growth stages; CONTAINS InterPro DOMAIN/s: Peptidase aspartic, catalytic (InterPro:IPR009007), Peptidase aspartic (InterPro:IPR021109), Peptidase A1 (InterPro:IPR001461); BEST…	protein_coding
contig15952	AT5G10160	AT5G10160.1	Thioesterase superfamily protein; FUNCTIONS IN: hydro-lyase activity, 3-hydroxyacyl-[acyl-carrier-protein] dehydratase activity; INVOLVED IN: fatty acid biosynthetic process; LOCATED IN: cell wall, chloroplast, membrane; EXPRESSED IN: 22 plant structures; EXPRESSED DURING: 13 growth stages; CONTAINS InterPro DOMAIN/s: Beta-hydroxyacyl-(acyl-carrier-protein) dehydratase, FabA/FabZ (InterPro:IPR013…	protein_coding
contig110744	AT1G70490	AT1G70490.1	A member of ARF GTPase family. A thaliana has 21 members of this family, known to be essential for vesicle coating and uncoating and functions in GTP-binding. Gene encoding ADP-ribosylation factor and similar to other ARFs and ARF-like proteins. The gene is shown to play a role in cell division, cell expansion and cellulose production using antisense construct.	protein_coding	(ARFA1D)	(ATARFA1D)
						(ARFA1D)
contig24355	AT1G69780	AT1G69780.1	Encodes a homeodomain leucine zipper class I (HD-Zip I) protein.	protein_coding	(ATHB13)	(ATHB13)
contig11058	AT4G39980	AT4G39980.1	Encodes a 2-deoxy-D-arabino-heptulosonate 7-phosphate (DAHP) synthase, which catalyzes the first committed step in aromatic amino acid biosynthesis. Gene expression is induced by wounding and pathogenic bacteria Pseudomonas syringae.	protein_coding	3-DEOXY-D-ARABINO-HEPTULOSONATE 7-PHOSPHATE SYNTHASE 1 (DHS1)	3-DEOXY-D-ARABINO-HEPTULOSONATE 7-PHOSPHATE SYNTHASE 1 (DHS1)
contig50545	AT3G08580	AT3G08580.1	mitochondrial ADP/ATP carrier	protein_coding	ADP/ATP CARRIER 1 (AAC1)	ADP/ATP CARRIER 1 (AAC1)
contig88041	AT4G26320	AT4G26320.1	arabinogalactan protein 13 (AGP13); BEST Arabidopsis thaliana protein match is: arabinogalactan protein 14 (TAIR:AT5G56540.1); Has 51 Blast hits to 51 proteins in 10 species: Archae - 0; Bacteria - 0; Metazoa - 0; Fungi - 0; Plants - 51; Viruses - 0; Other Eukaryotes - 0 (source: NCBI BLink).	protein_coding	ARABINOGALACTAN PROTEIN 13 (AGP13)	ARABINOGALACTAN PROTEIN 13 (AGP13)
contig79165	AT5G24105	AT5G24105.1	Encodes a putative arabinogalactan-protein (AGP41).	protein_coding	ARABINOGALACTAN PROTEIN 41 (AGP41)	ARABINOGALACTAN PROTEIN 41 (AGP41)
contig81136	AT2G44740	AT2G44740.1	cyclin p4;1 (CYCP4;1); CONTAINS InterPro DOMAIN/s: Negative regulatory factor PREG (InterPro:IPR012389), Cyclin-like (InterPro:IPR011028), Cyclin, N-terminal (InterPro:IPR006671), Cyclin (InterPro:IPR006670); BEST Arabidopsis thaliana protein match is: CYCLIN P4;2 (TAIR:AT5G61650.1); Has 1474 Blast hits to 1416 proteins in 218 species: Archae - 0; Bacteria - 18; Metazoa - 247; Fungi - 710; Plants…	protein_coding	CYCLIN P4;1 (CYCP4;1)	CYCLIN P4
						1 (CYCP4
						1)
contig6300	AT5G51550	AT5G51550.1	EXORDIUM like 3 (EXL3); CONTAINS InterPro DOMAIN/s: Phosphate-induced protein 1 (InterPro:IPR006766); BEST Arabidopsis thaliana protein match is: EXORDIUM like 5 (TAIR:AT2G17230.1); Has 398 Blast hits to 397 proteins in 23 species: Archae - 0; Bacteria - 2; Metazoa - 0; Fungi - 0; Plants - 396; Viruses - 0; Other Eukaryotes - 0 (source: NCBI BLink).	protein_coding	EXORDIUM LIKE 3 (EXL3)	EXORDIUM LIKE 3 (EXL3)
contig9884	AT3G12120	AT3G12120.1	Major enzyme responsible for the synthesis of 18:2 fatty acids in the endoplasmic reticulum. Contains His-rich motifs, which contribute to the interaction with the electron donor cytochrome b5. Mutations in this gene suppress the low temperature-induced phenotype of Arabidopsis tocopherol-deficient mutant vte2.	protein_coding	FATTY ACID DESATURASE 2 (FAD2)	FATTY ACID DESATURASE 2 (FAD2)
contig108720	AT2G36460	AT2G36460.1	Aldolase superfamily protein; FUNCTIONS IN: copper ion binding; INVOLVED IN: response to cadmium ion, response to salt stress, pentose-phosphate shunt; LOCATED IN: mitochondrion, plasma membrane, membrane; EXPRESSED IN: 24 plant structures; EXPRESSED DURING: 15 growth stages; CONTAINS InterPro DOMAIN/s: Aldolase-type TIM barrel (InterPro:IPR013785), Fructose-bisphosphate aldolase, class-I (InterP…	protein_coding	FRUCTOSE-BISPHOSPHATE ALDOLASE 6 (FBA6)	FRUCTOSE-BISPHOSPHATE ALDOLASE 6 (FBA6)
contig12984	AT3G09390	AT3G09390.1	metallothionein, binds to and detoxifies excess copper and other metals, limiting oxidative damage	protein_coding	METALLOTHIONEIN 2A (MT2A)	METALLOTHIONEIN 2A (MT2A)
						ARABIDOPSIS THALIANA METALLOTHIONEIN-1 (ATMT-1)
						ARABIDOPSIS THALIANA METALLOTHIONEIN-K (ATMT-K)
contig114312	AT3G10870	AT3G10870.1	Encodes a methyl IAA esterase. Methyl IAA is believed to be an inactive form of auxin that needs to be demethylated to exert a biological effect. MES17 does not act on methyl JA, MeSA, MeGA4, or MEGA9 in vitro. This gene is expressed in several tissues of seedlings and adult plants, with a higher relative level of expression in the seedling shoot apex and the adult stem.	protein_coding	METHYL ESTERASE 17 (MES17)	METHYL ESTERASE 17 (MES17)
						ARABIDOPSIS THALIANA METHYL ESTERASE 17 (ATMES17)
contig91084	AT1G05850	AT1G05850.1	Encodes an endo chitinase-like protein AtCTL1. Essential for tolerance to heat, salt and drought stresses. Also involved in root hair development, cell expansion and response to cytokinin. Allelic to erh2. 11 alleles described in Hauser (1995). Mutant is defective in acquired thermotolerance, appears semidwarf throughout its life cycle and has extra lateral branches. There are two EMS alleles. Ex…	protein_coding	POM-POM1 (POM1)	POM-POM1 (POM1)
						ECTOPIC ROOT HAIR 2 (ERH2)
						ECTOPIC DEPOSITION OF LIGNIN IN PITH 1 (ELP1)
						(ATCTL1)
						ECTOPIC DEPOSITION OF LIGNIN IN PITH (ELP)
						SENSITIVE TO HOT TEMPERATURES 2 (HOT2)
						CHITINASE-LIKE PROTEIN 1 (CTL1)
contig3671	AT3G07990	AT3G07990.1	serine carboxypeptidase-like 27 (SCPL27); FUNCTIONS IN: serine-type carboxypeptidase activity; INVOLVED IN: proteolysis; LOCATED IN: endomembrane system; EXPRESSED IN: 21 plant structures; EXPRESSED DURING: 13 growth stages; CONTAINS InterPro DOMAIN/s: Peptidase S10, serine carboxypeptidase (InterPro:IPR001563), Peptidase S10, serine carboxypeptidase, active site (InterPro:IPR018202); BEST Arabid…	protein_coding	SERINE CARBOXYPEPTIDASE-LIKE 27 (SCPL27)	SERINE CARBOXYPEPTIDASE-LIKE 27 (SCPL27)
contig93644	AT2G27920	AT2G27920.1	serine carboxypeptidase-like 51 (SCPL51); FUNCTIONS IN: serine-type carboxypeptidase activity; INVOLVED IN: proteolysis; LOCATED IN: endomembrane system; EXPRESSED IN: 22 plant structures; EXPRESSED DURING: 13 growth stages; CONTAINS InterPro DOMAIN/s: Peptidase S10, serine carboxypeptidase (InterPro:IPR001563), Peptidase S10, serine carboxypeptidase, active site (InterPro:IPR018202); BEST Arabid…	protein_coding	SERINE CARBOXYPEPTIDASE-LIKE 51 (SCPL51)	SERINE CARBOXYPEPTIDASE-LIKE 51 (SCPL51)
contig54624	AT4G14130	AT4G14130.1	xyloglucan endotransglycosylase-related protein (XTR7)	protein_coding	XYLOGLUCAN ENDOTRANSGLUCOSYLASE/HYDROLASE 15 (XTH15)	XYLOGLUCAN ENDOTRANSGLUCOSYLASE/HYDROLASE 15 (XTH15)
						XYLOGLUCAN ENDOTRANSGLYCOSYLASE 7 (XTR7)
contig34370	AT5G65730	AT5G65730.1	xyloglucan endotransglucosylase/hydrolase 6 (XTH6); FUNCTIONS IN: hydrolase activity, acting on glycosyl bonds, hydrolase activity, hydrolyzing O-glycosyl compounds, xyloglucan:xyloglucosyl transferase activity; INVOLVED IN: response to water deprivation; LOCATED IN: endomembrane system, cell wall, apoplast; EXPRESSED IN: 21 plant structures; EXPRESSED DURING: 14 growth stages; CONTAINS InterPro …	protein_coding	XYLOGLUCAN ENDOTRANSGLUCOSYLASE/HYDROLASE 6 (XTH6)	XYLOGLUCAN ENDOTRANSGLUCOSYLASE/HYDROLASE 6 (XTH6)
contig66472	NA
contig76307	NA
contig67649	NA
contig99112	NA
contig79129	NA
contig15372	NA
contig6299	NA
contig107169	NA
contig92961	NA
contig17911	NA

### Sheet: up_regulated_genes
upregulated DE contigs for all pops (pairwise DE and then intersect)	Locus Identifier	Representative Gene Model Name	Gene Description	Gene Model Type	Primary Gene Symbol	All Gene Symbols
contig76828	AT4G16150	AT4G16150.1	calmodulin binding;transcription regulators; FUNCTIONS IN: calmodulin binding, transcription regulator activity; INVOLVED IN: regulation of transcription; LOCATED IN: nucleus; CONTAINS InterPro DOMAIN/s: Ankyrin repeat-containing domain (InterPro:IPR020683), CG-1 (InterPro:IPR005559), Ankyrin repeat (InterPro:IPR002110), IQ calmodulin-binding region (InterPro:IPR000048); BEST Arabidopsis thaliana…	protein_coding
contig118574	AT3G48510	AT3G48510.1	unknown protein; BEST Arabidopsis thaliana protein match is: unknown protein (TAIR:AT5G63350.1); Has 98 Blast hits to 98 proteins in 11 species: Archae - 0; Bacteria - 0; Metazoa - 0; Fungi - 0; Plants - 98; Viruses - 0; Other Eukaryotes - 0 (source: NCBI BLink).	protein_coding
contig45511	AT5G33280	AT5G33280.1	Voltage-gated chloride channel family protein; FUNCTIONS IN: protein binding, anion channel activity, voltage-gated chloride channel activity; INVOLVED IN: chloride transport, transmembrane transport; LOCATED IN: intracellular, membrane; EXPRESSED IN: 22 plant structures; EXPRESSED DURING: 13 growth stages; CONTAINS InterPro DOMAIN/s: Chloride channel, core (InterPro:IPR014743), Chloride channel,…	protein_coding
contig13794	AT5G61670	AT5G61670.1	Encodes a close homolog of the Cauliflower OR (Orange) protein. The function of OR is to induce the differentiation of proplastids or other noncolored plastids into chromoplasts for carotenoid accumulation. Both proteins contain a Cysteine-rich zinc finger domain that is highly specific to DnaJ-like molecular chaperons.	protein_coding
contig67428	AT1G42430	AT1G42430.1	unknown protein; BEST Arabidopsis thaliana protein match is: unknown protein (TAIR:AT3G55760.3); Has 186 Blast hits to 143 proteins in 47 species: Archae - 0; Bacteria - 23; Metazoa - 14; Fungi - 6; Plants - 87; Viruses - 0; Other Eukaryotes - 56 (source: NCBI BLink).	protein_coding
contig19028	AT4G02450	AT4G02450.1	HSP20-like chaperones superfamily protein; FUNCTIONS IN: molecular_function unknown; LOCATED IN: plasma membrane; EXPRESSED IN: 24 plant structures; EXPRESSED DURING: 15 growth stages; CONTAINS InterPro DOMAIN/s: CS-like domain (InterPro:IPR007052), HSP20-like chaperone (InterPro:IPR008978), CS domain (InterPro:IPR017447); BEST Arabidopsis thaliana protein match is: HSP20-like chaperones superfam…	protein_coding
contig32873	AT5G25560	AT5G25560.2	CHY-type/CTCHY-type/RING-type Zinc finger protein; FUNCTIONS IN: zinc ion binding; EXPRESSED IN: 24 plant structures; EXPRESSED DURING: 15 growth stages; CONTAINS InterPro DOMAIN/s: Zinc finger, CTCHY-type (InterPro:IPR017921), Zinc finger, CHY-type (InterPro:IPR008913), Zinc finger, RING-type (InterPro:IPR001841), Zinc finger, C3HC4 RING-type (InterPro:IPR018957); BEST Arabidopsis thaliana prote…	protein_coding
contig76643	AT1G67360	AT1G67360.2	Rubber elongation factor protein (REF); INVOLVED IN: biological_process unknown; LOCATED IN: vacuole; EXPRESSED IN: 24 plant structures; EXPRESSED DURING: 15 growth stages; CONTAINS InterPro DOMAIN/s: Rubber elongation factor (InterPro:IPR008802); BEST Arabidopsis thaliana protein match is: Rubber elongation factor protein (REF) (TAIR:AT2G47780.1); Has 125 Blast hits to 125 proteins in 21 species…	protein_coding
contig7474	AT2G29210	AT2G29210.1	splicing factor PWI domain-containing protein; INVOLVED IN: RNA splicing; EXPRESSED IN: 23 plant structures; EXPRESSED DURING: 13 growth stages; CONTAINS InterPro DOMAIN/s: Splicing factor PWI (InterPro:IPR002483); BEST Arabidopsis thaliana protein match is: Polynucleotidyl transferase, ribonuclease H-like superfamily protein (TAIR:AT3G12440.1); Has 159601 Blast hits to 84623 proteins in 2432 spe…	protein_coding
contig105091	AT1G53540	AT1G53540.1	HSP20-like chaperones superfamily protein; CONTAINS InterPro DOMAIN/s: Heat shock protein Hsp20 (InterPro:IPR002068), HSP20-like chaperone (InterPro:IPR008978); BEST Arabidopsis thaliana protein match is: heat shock protein 17.4 (TAIR:AT3G46230.1); Has 7090 Blast hits to 7089 proteins in 1610 species: Archae - 175; Bacteria - 4287; Metazoa - 66; Fungi - 302; Plants - 1606; Viruses - 0; Other Euka…	protein_coding
contig74649	AT1G73390	AT1G73390.1	Endosomal targeting BRO1-like domain-containing protein; FUNCTIONS IN: molecular_function unknown; INVOLVED IN: N-terminal protein myristoylation; LOCATED IN: cellular_component unknown; EXPRESSED IN: 24 plant structures; EXPRESSED DURING: 13 growth stages; CONTAINS InterPro DOMAIN/s: BRO1 (InterPro:IPR004328); BEST Arabidopsis thaliana protein match is: Endosomal targeting BRO1-like domain-conta…	protein_coding
contig29501	AT2G40860	AT2G40860.1	protein kinase family protein / protein phosphatase 2C ( PP2C) family protein; FUNCTIONS IN: protein serine/threonine kinase activity, protein serine/threonine phosphatase activity, protein kinase activity, catalytic activity, ATP binding; INVOLVED IN: protein amino acid phosphorylation; LOCATED IN: cellular_component unknown; EXPRESSED IN: 14 plant structures; EXPRESSED DURING: 6 growth stages; …	protein_coding
contig22020	AT3G04500	AT3G04500.1	RNA-binding (RRM/RBD/RNP motifs) family protein; FUNCTIONS IN: RNA binding, nucleotide binding, nucleic acid binding; INVOLVED IN: biological_process unknown; EXPRESSED IN: 24 plant structures; EXPRESSED DURING: 15 growth stages; CONTAINS InterPro DOMAIN/s: RNA recognition motif, RNP-1 (InterPro:IPR000504), Nucleotide-binding, alpha-beta plait (InterPro:IPR012677), RNA recognition motif-related (…	protein_coding
contig64959	AT5G19140	AT5G19140.1	AILP1; FUNCTIONS IN: molecular_function unknown; INVOLVED IN: response to auxin stimulus, response to aluminum ion; LOCATED IN: plasma membrane; EXPRESSED IN: 23 plant structures; EXPRESSED DURING: 13 growth stages; BEST Arabidopsis thaliana protein match is: Aluminium induced protein with YGL and LRDR motifs (TAIR:AT5G43830.1); Has 1807 Blast hits to 1807 proteins in 277 species: Archae - 0; Bac…	protein_coding	(AILP1)	(AILP1)
						(AtAILP1)
contig51830	AT2G20020	AT2G20020.1	Promotes the splicing of chloroplast group II introns. Splices clpP-1 and ropC1 introns.	protein_coding	(CAF1)	(ATCAF1)
						(CAF1)
contig58937	AT5G02490	AT5G02490.1	Heat shock protein 70 (Hsp 70) family protein; FUNCTIONS IN: protein binding; INVOLVED IN: protein folding, response to cadmium ion, response to heat, response to bacterium; LOCATED IN: cytosol, cell wall, plasma membrane; EXPRESSED IN: 19 plant structures; EXPRESSED DURING: 10 growth stages; CONTAINS InterPro DOMAIN/s: Heat shock protein 70, conserved site (InterPro:IPR018181), Heat shock protei…	protein_coding	(Hsp70-2)	(AtHsp70-2)
						(Hsp70-2)
contig30259	AT2G29090	AT2G29090.1	Encodes a protein with ABA 8'-hydroxylase activity, involved in ABA catabolism. Member of the CYP707A gene family. This gene predominantly accumulates in dry seeds and is up-regulated immediately following imbibition. CYP707A2 appears to play a major role in the rapid decrease in ABA levels during early seed imbibition.	protein_coding	"CYTOCHROME P450, FAMILY 707, SUBFAMILY A, POLYPEPTIDE 2" (CYP707A2)	"CYTOCHROME P450, FAMILY 707, SUBFAMILY A, POLYPEPTIDE 2" (CYP707A2)
contig36683	AT3G19270	AT3G19270.1	Encodes a protein with ABA 8'-hydroxylase activity, involved in ABA catabolism. Member of the CYP707A gene family.	protein_coding	"CYTOCHROME P450, FAMILY 707, SUBFAMILY A, POLYPEPTIDE 4" (CYP707A4)	"CYTOCHROME P450, FAMILY 707, SUBFAMILY A, POLYPEPTIDE 4" (CYP707A4)
contig93986	AT5G51760	AT5G51760.1	Encodes AHG1 (ABA-hypersensitive germination 1), a putative protein phosphatase 2C (PP2C). Expressed in seeds. AHG1 functions in seed development and germination.	protein_coding	ABA-HYPERSENSITIVE GERMINATION 1 (AHG1)	ABA-HYPERSENSITIVE GERMINATION 1 (AHG1)
contig47763	AT3G23920	AT3G23920.1	Encodes a chloroplast beta-amylase. Is necessary for leaf starch breakdown in the absence of BAM3.	protein_coding	BETA-AMYLASE 1 (BAM1)	(ATBAM1)
						(TR-BAMY)
						BETA-AMYLASE 7 (BMY7)
						BETA-AMYLASE 1 (BAM1)
contig106452	AT4G34050	AT4G34050.1	caffeoyl coenzyme A O-methyltransferase 1 (CCoAOMT1); FUNCTIONS IN: caffeoyl-CoA O-methyltransferase activity; INVOLVED IN: coumarin biosynthetic process, response to cadmium ion; LOCATED IN: cytosol; EXPRESSED IN: 24 plant structures; EXPRESSED DURING: 14 growth stages; CONTAINS InterPro DOMAIN/s: O-methyltransferase, family 3 (InterPro:IPR002935); BEST Arabidopsis thaliana protein match is: S-a…	protein_coding	CAFFEOYL COENZYME A O-METHYLTRANSFERASE 1 (CCoAOMT1)	CAFFEOYL COENZYME A O-METHYLTRANSFERASE 1 (CCoAOMT1)
contig43194	AT2G25140	AT2G25140.1	Encodes ClpB4, which belongs to the Casein lytic proteinase/heat shock protein 100 (Clp/Hsp100) family. Targeted to the mitochondrion, also referred to as ClpB-m. Transcripts of ClpB4 accumulate dramatically at high temperatures, suggesting that it may be involved in response to heat stress.	protein_coding	CASEIN LYTIC PROTEINASE B4 (CLPB4)	HEAT SHOCK PROTEIN 98.7 (HSP98.7)
						CASEIN LYTIC PROTEINASE B4 (CLPB4)
						CASEIN LYTIC PROTEINASE B-M (CLPB-M)
contig12191	AT5G49910	AT5G49910.1	Stromal heat shock protein involved in protein import into chloroplast.	protein_coding	CHLOROPLAST HEAT SHOCK PROTEIN 70-2 (cpHsc70-2)	CHLOROPLAST HEAT SHOCK PROTEIN 70-2 (CPHSC70-2EAT SHOCK PROTEIN 70-2)
						CHLOROPLAST HEAT SHOCK PROTEIN 70-2 (cpHsc70-2)
						HEAT SHOCK PROTEIN 70-7 (HSC70-7)
contig26324	AT3G01472	AT3G01472.1	Upstream open reading frames (uORFs) are small open reading frames found in the 5' UTR of a mature mRNA, and can potentially mediate translational regulation of the largest, or major, ORF (mORF). CPuORF33 represents a conserved upstream opening reading frame relative to major ORF AT3G01470.1	protein_coding	CONSERVED PEPTIDE UPSTREAM OPEN READING FRAME 33 (CPuORF33)	CONSERVED PEPTIDE UPSTREAM OPEN READING FRAME 33 (CPuORF33)
contig63733	AT4G36630	AT4G36630.1	EMBRYO DEFECTIVE 2754 (EMB2754); FUNCTIONS IN: small GTPase regulator activity, binding; INVOLVED IN: embryo development ending in seed dormancy; LOCATED IN: cellular_component unknown; EXPRESSED IN: 24 plant structures; EXPRESSED DURING: 15 growth stages; CONTAINS InterPro DOMAIN/s: Citron-like (InterPro:IPR001180), Vacuolar sorting protein 39/Transforming growth factor beta receptor-associated …	protein_coding	EMBRYO DEFECTIVE 2754 (EMB2754)	EMBRYO DEFECTIVE 2754 (EMB2754)
contig6689	AT1G17870	AT1G17870.1	S2P-like putative metalloprotease, also contain transmembrane helices near their C-termini and many of them, five of seven, contain a conserved zinc-binding motif HEXXH. Homolog of EGY1. Each of the EGY1 and EGY-like proteins share two additional highly conserved motifs, the previously reported NPDG motif (aa 442?454 in EGY1, Rudner et al., 1999) and a newly defined GNLR motif (aa 171?179 in EGY1…	protein_coding	ETHYLENE-DEPENDENT GRAVITROPISM-DEFICIENT AND YELLOW-GREEN-LIKE 3 (EGY3)	ETHYLENE-DEPENDENT GRAVITROPISM-DEFICIENT AND YELLOW-GREEN-LIKE 3 (EGY3)
						ETHYLENE-DEPENDENT GRAVITROPISM-DEFICIENT AND YELLOW-GREEN-LIKE 3 (ATEGY3)
contig96648	AT5G15250	AT5G15250.2	Encodes an FtsH protease that is localized to the chloroplast. AtFtsH6 is involved in the degradation of both Lhcb3 and Lhcb1 during senescence and high-light acclimation.	protein_coding	FTSH PROTEASE 6 (FTSH6)	FTSH PROTEASE 6 (FTSH6)
contig77042	AT1G06430	AT1G06430.1	encodes a FtsH protease that is localized to the chloroplast	protein_coding	FTSH PROTEASE 8 (ftsh8)	(FTSH8)
						FTSH PROTEASE 8 (ftsh8)
contig91557	AT2G31400	AT2G31400.1	Encodes a a chloroplast-localized pentatricopeptide-repeat protein involved in regulation of nuclear gene expression.	protein_coding	GENOMES UNCOUPLED 1 (GUN1)	GENOMES UNCOUPLED 1 (GUN1)
contig44646	AT5G02500	AT5G02500.1	encodes a member of heat shock protein 70 family.	protein_coding	HEAT SHOCK COGNATE PROTEIN 70-1 (HSC70-1)	HEAT SHOCK COGNATE PROTEIN 70 (HSC70)
						HEAT SHOCK COGNATE PROTEIN 70-1 (HSC70-1)
						HEAT SHOCK PROTEIN 70-1 (HSP70-1)
						ARABIDOPSIS THALIANA HEAT SHOCK COGNATE PROTEIN 70-1 (AT-HSC70-1)
						(AtHsp70-1)
contig99863	AT1G16030	AT1G16030.1	heat shock protein 70B (Hsp70b); FUNCTIONS IN: ATP binding; INVOLVED IN: protein folding, response to heat; LOCATED IN: cytosol, cell wall, plasma membrane, chloroplast, membrane; EXPRESSED IN: 19 plant structures; EXPRESSED DURING: 10 growth stages; CONTAINS InterPro DOMAIN/s: Heat shock protein 70, conserved site (InterPro:IPR018181), Heat shock protein Hsp70 (InterPro:IPR001023), Heat shock pr…	protein_coding	HEAT SHOCK PROTEIN 70B (Hsp70b)	HEAT SHOCK PROTEIN 70B (Hsp70b)
contig12727	AT2G32120	AT2G32120.1	heat-shock protein 70T-2 (HSP70T-2); FUNCTIONS IN: ATP binding; INVOLVED IN: protein folding, response to high light intensity, response to hydrogen peroxide, response to heat; LOCATED IN: cellular_component unknown; EXPRESSED IN: 23 plant structures; EXPRESSED DURING: 12 growth stages; CONTAINS InterPro DOMAIN/s: Heat shock protein 70, conserved site (InterPro:IPR018181), Heat shock protein Hsp7…	protein_coding	HEAT-SHOCK PROTEIN 70T-2 (HSP70T-2)	HEAT-SHOCK PROTEIN 70T-2 (HSP70T-2)
contig9683	AT1G55110	AT1G55110.1	indeterminate(ID)-domain 7 (IDD7); FUNCTIONS IN: sequence-specific DNA binding transcription factor activity, zinc ion binding, nucleic acid binding; INVOLVED IN: regulation of transcription; LOCATED IN: intracellular; EXPRESSED IN: 22 plant structures; EXPRESSED DURING: 13 growth stages; CONTAINS InterPro DOMAIN/s: Zinc finger, C2H2-like (InterPro:IPR015880), Zinc finger, C2H2-type (InterPro:IPR…	protein_coding	INDETERMINATE(ID)-DOMAIN 7 (IDD7)	INDETERMINATE(ID)-DOMAIN 7 (IDD7)
						INDETERMINATE(ID)-DOMAIN 7 (AtIDD7)
contig15864	AT1G51950	AT1G51950.1	indole-3-acetic acid inducible 18 (IAA18); FUNCTIONS IN: sequence-specific DNA binding transcription factor activity; INVOLVED IN: response to auxin stimulus; LOCATED IN: nucleus; EXPRESSED IN: 22 plant structures; EXPRESSED DURING: 13 growth stages; CONTAINS InterPro DOMAIN/s: Aux/IAA-ARF-dimerisation (InterPro:IPR011525), AUX/IAA protein (InterPro:IPR003311); BEST Arabidopsis thaliana protein m…	protein_coding	INDOLE-3-ACETIC ACID INDUCIBLE 18 (IAA18)	INDOLE-3-ACETIC ACID INDUCIBLE 18 (IAA18)
contig29598	AT5G06760	AT5G06760.1	Encodes LEA4-5, a member of the Late Embryogenesis Abundant (LEA) proteins which typically accumulate in response to low water availability conditions imposed during development or by the environment. Most of the diverse set of LEA proteins can be grouped according to properties such as high hydrophilicity and high content of glycine or other small amino acids in what has been termed hydrophilins…	protein_coding	LATE EMBRYOGENESIS ABUNDANT 4-5 (LEA4-5)	LATE EMBRYOGENESIS ABUNDANT 4-5 (AtLEA4-5)
						LATE EMBRYOGENESIS ABUNDANT 4-5 (LEA4-5)
contig7813	AT3G45140	AT3G45140.1	Chloroplast lipoxygenase required for wound-induced jasmonic acid accumulation in Arabidopsis.Mutants are resistant to Staphylococcus aureus and accumulate salicylic acid upon infection.	protein_coding	LIPOXYGENASE 2 (LOX2)	LIPOXYGENASE 2 (LOX2)
						ARABIODOPSIS THALIANA LIPOXYGENASE 2 (ATLOX2)
contig78176	AT4G25200	AT4G25200.1	AtHSP23.6-mito mRNA, nuclear gene encoding mitochondrial	protein_coding	MITOCHONDRION-LOCALIZED SMALL HEAT SHOCK PROTEIN 23.6 (HSP23.6-MITO)	MITOCHONDRION-LOCALIZED SMALL HEAT SHOCK PROTEIN 23.6 (ATHSP23.6-MITO)
						MITOCHONDRION-LOCALIZED SMALL HEAT SHOCK PROTEIN 23.6 (HSP23.6-MITO)
contig43904	AT5G10490	AT5G10490.1	A member of MscS-like gene family, structurally very similar to MSL3, comprising of an N-terminal chloroplast transit peptide, five trans-membrane helices and a C-terminal cytoplasmic domain. Mutant plants showed abnormalities in the size and shape of plastids. MSL2-GFP was localized to discrete foci on the plastid envelope and co-localize with the plastid division protein AtMinE.	protein_coding	MSCS-LIKE 2 (MSL2)	MSCS-LIKE 2 (MSL2)
contig88645	AT2G39730	AT2G39730.1	Rubisco activase, a nuclear-encoded chloroplast protein that consists of two isoforms arising from alternative splicing in most plants. Required for the light activation of rubisco. Involved in jasmonate-induced leaf senescence.	protein_coding	RUBISCO ACTIVASE (RCA)	RUBISCO ACTIVASE (RCA)
contig47607	AT5G53120	AT5G53120.6	encodes a novel spermine synthase and is a paralog of previously characterized spermidine synthases, SPDS1 and SPDS2. SPDS3 forms heterodimers with SDPS2, which in turn forms heterodimers with SDPS1 in vivo. The gene does not complement speDelta3 deficiency of spermidine synthase in yeast but DOES complement speDelta4 deficiency.	protein_coding	SPERMIDINE SYNTHASE 3 (SPDS3)	SPERMIDINE SYNTHASE 3 (SPDS3)
contig59009	AT1G04920	AT1G04920.1	Encodes a protein with putative sucrose-phosphate synthase activity.	protein_coding	SUCROSE PHOSPHATE SYNTHASE 3F (SPS3F)	SUCROSE PHOSPHATE SYNTHASE 3F (SPS3F)
						SUCROSE PHOSPHATE SYNTHASE 3F (ATSPS3F)
contig98205	AT2G30950	AT2G30950.1	Metalloprotease that functions in thylakoid membrane biogenesis. Involved in the repair of PSII following damaged incurred during photoinhibition. Forms a complex with VAR1. Mutants show a variegated phenotype, which decreases during development. Transcript and protein levels increase with light intensity.	protein_coding	VARIEGATED 2 (VAR2)	(FTSH2)
						VARIEGATED 2 (VAR2)
contig110707	NA
contig44369	NA
contig94471	NA
contig73420	NA
contig72335	NA
contig29597	NA
contig9824	NA
contig44367	NA
contig96558	NA
contig91418	NA
contig40493	NA
contig85328	NA
contig119026	NA
contig77248	NA
contig64040	NA
contig40494	NA
contig71214	NA
contig68358	NA
contig88327	NA
contig80075	NA
contig30282	NA
contig45680	NA
contig109074	NA
contig107582	NA
