## Supplementary material for "Climate explains population divergence in drought-induced plasticity of functional traits and gene expression in a South African *Protea*": Table S6

### Sheet: EigenGenesTraits
Eigen Gene	Response		Fixed effects at 6 days
	variable	Fixed effects	df	Chi-sq	P-value	q-value
		Trait	6	14.9687	0.000109307	0.000865335
dataME0	area_cm2	Treatment	6	0.920713	0.337288	0.5699
		Trait x treatment	7	0.0094637	0.922503	0.951277
		Trait	6	2.70146	0.100257	0.249792
dataME0	SLA	Treatment	6	2.65428	0.103272	0.255142
		Trait x treatment	7	8.23223	0.0041153	0.0195145
		Trait	6	5.18322	0.022806	0.0779647
dataME1	conductance	Treatment	6	36.6321	1.43e-09	2.21e-08
		Trait x treatment	7	11.6443	0.000644005	0.00378675
		Trait	6	7.41799	0.00645748	0.0292077
dataME10	SLA	Treatment	6	1.51343	0.218616	0.401707
		Trait x treatment	7	0.49336	0.482432	0.709176
		Trait	6	13.0447	0.000304137	0.00212896
dataME11	area_cm2	Treatment	6	24.6022	7.05e-07	9.01e-06
		Trait x treatment	7	0.210603	0.646295	0.848262
		Trait	6	0.147701	0.700742	0.858034
dataME11	conductance	Treatment	6	12.8324	0.000340677	0.00227634
		Trait x treatment	7	6.26942	0.0122839	0.0481529
		Trait	6	13.5365	0.00023397	0.00171968
dataME13	area_cm2	Treatment	6	0.693916	0.404836	0.634449
		Trait x treatment	7	5.71821	0.0167899	0.0645179
		Trait	6	6.58106	0.010307	0.0426796
dataME13	conductance	Treatment	6	2.97288	0.0846711	0.226303
		Trait x treatment	7	0.663328	0.415388	0.641616
		Trait	6	7.38112	0.00659122	0.0293609
dataME13	height_cm	Treatment	6	0.126015	0.7226	0.860099
		Trait x treatment	7	4.7574	0.0291725	0.0963676
		Trait	6	3.25028	0.0714113	0.196364
dataME13	SLA	Treatment	6	0.0638551	0.800503	0.893858
		Trait x treatment	7	7.20683	0.00726266	0.0314003
		Trait	6	13.058	0.000301989	0.00212896
dataME2	area_cm2	Treatment	6	10.3744	0.00127772	0.00695647
		Trait x treatment	7	0.000902436	0.976035	0.979366
		Trait	6	0.149442	0.699069	0.858034
dataME2	conductance	Treatment	6	5.53166	0.0186754	0.0678635
		Trait x treatment	7	8.12725	0.00436049	0.0203489
		Trait	6	15.551	8.03e-05	0.000655783
dataME3	area_cm2	Treatment	6	0.26892	0.604057	0.803588
		Trait x treatment	7	0.287752	0.591664	0.797933
		Trait	6	18.1729	2.02e-05	0.000179964
dataME4	area_cm2	Treatment	6	8.27959	0.00400931	0.0193235
		Trait x treatment	7	0.159732	0.689404	0.858034
		Trait	6	7.08148	0.00778846	0.0331856
dataME4	height_cm	Treatment	6	5.3619	0.0205813	0.0711872
		Trait x treatment	7	2.11313	0.14604	0.317073
		Trait	6	6.39496	0.0114445	0.0454686
dataME4	SLA	Treatment	6	2.10651	0.146673	0.317073
		Trait x treatment	7	8.35099	0.00385478	0.0188884
		Trait	6	19.6071	9.51e-06	9.02e-05
dataME5	area_cm2	Treatment	6	16.2568	5.53e-05	0.000478182
		Trait x treatment	7	0.95566	0.328283	0.564416
		Trait	6	9.8114	0.00173433	0.00910524
dataME5	height_cm	Treatment	6	11.6967	0.000626113	0.00375668
		Trait x treatment	7	1.83552	0.175477	0.358266
		Trait	6	7.79092	0.00525095	0.0241216
dataME5	SLA	Treatment	6	5.60698	0.0178891	0.0665746
		Trait x treatment	7	5.70699	0.0168975	0.0645179
		Trait	6	0.166468	0.68327	0.858034
dataME6	SLA	Treatment	6	43.2818	4.74e-11	7.74e-10
		Trait x treatment	7	6.75962	0.00932436	0.0391623
		Trait	6	10.184	0.00141668	0.00757277
dataME7	height_cm	Treatment	6	64.5715	9.31e-16	3.91e-14
		Trait x treatment	7	0.0630005	0.801815	0.893858
		Trait	6	12.8849	0.000331238	0.00226474
dataME7	SLA	Treatment	6	51.3248	7.83e-13	1.77e-11
		Trait x treatment	7	0.017929	0.893482	0.946618
		Trait	6	16.1981	5.71e-05	0.00047964
dataME9	area_cm2	Treatment	6	27.1854	1.85e-07	2.72e-06
		Trait x treatment	7	0.587892	0.443236	0.671707
		Trait	6	7.33961	0.00674515	0.0295981
dataME9	conductance	Treatment	6	1.61375	0.203966	0.386877
		Trait x treatment	7	1.73732	0.187478	0.37187
		Trait	6	9.16456	0.00246746	0.0125075
dataME9	height_cm	Treatment	6	21.8627	2.93e-06	2.97e-05
		Trait x treatment	7	1.61463	0.203842	0.386877
		Trait	6	6.48286	0.010892	0.0438662
dataME9	SLA	Treatment	6	14.0145	0.000181402	0.00136749
		Trait x treatment	7	12.0626	0.000514441	0.00328795
Eigen Gene	Response		Fixed effects at 12 days
	variable	Fixed effects	df	Chi-sq	P-value	q-value
		Trait	6	6.26722	0.0122992	0.0383736
dataME0	SLA	Treatment	6	4.89432	0.0269452	0.0766255
		Trait x treatment	7	0.00188266	0.965391	0.979746
		Trait	6	8.87282	0.00289448	0.0112084
dataME0	total_above_sugar	Treatment	6	7.49051	0.00620251	0.0218488
		Trait x treatment	7	0.897733	0.34339	0.516505
		Trait	6	5.83338	0.0157249	0.0476989
dataME1	conductance	Treatment	6	34.2816	4.77e-09	2.89e-08
		Trait x treatment	7	21.8079	3.01e-06	1.55e-05
		Trait	6	1.97196	0.16024	0.311356
dataME1	total_above_starch	Treatment	6	73.7312	8.95e-18	1.58e-16
		Trait x treatment	7	6.6543	0.00989166	0.0315839
		Trait	6	2.14504	0.143031	0.28445
dataME1	total_above_sugar	Treatment	6	98.5802	3.12e-23	1.89e-21
		Trait x treatment	7	8.55104	0.00345325	0.0130936
		Trait	6	1.4693	0.225456	0.397094
dataME10	area_cm2	Treatment	6	0.00484369	0.944515	0.974942
		Trait x treatment	7	7.63819	0.00571452	0.0208009
		Trait	6	0.776615	0.378178	0.546042
dataME10	conductance	Treatment	6	0.422606	0.515639	0.682177
		Trait x treatment	7	8.1533	0.00429828	0.0158572
		Trait	6	0.0650999	0.79861	0.887756
dataME10	growth_rate	Treatment	6	1.03e-05	0.997442	0.998081
		Trait x treatment	7	6.08027	0.01367	0.0423688
		Trait	6	0.0864846	0.768695	0.870504
dataME10	height_cm	Treatment	6	0.171921	0.67841	0.806997
		Trait x treatment	7	12.014	0.000528033	0.00220081
		Trait	6	6.8401	0.0089134	0.029142
dataME10	total_above_starch	Treatment	6	2.96121	0.0852843	0.196478
		Trait x treatment	7	10.5842	0.00114058	0.00464744
		Trait	6	1.10546	0.29307	0.469256
dataME10	total_above_sugar	Treatment	6	0.0667384	0.796146	0.887756
		Trait x treatment	7	8.48189	0.00358699	0.0134632
		Trait	6	1.05329	0.304751	0.478144
dataME10	total_below_sugar	Treatment	6	0.273504	0.600991	0.761348
		Trait x treatment	7	9.62752	0.00191683	0.00773744
		Trait	6	6.53346	0.0105864	0.0336056
dataME11	area_cm2	Treatment	6	63.7788	1.39e-15	1.69e-14
		Trait x treatment	7	1.1208	0.289746	0.468051
		Trait	6	6.9214	0.00851702	0.0280138
dataME12	area_cm2	Treatment	6	0.288241	0.59135	0.753732
		Trait x treatment	7	1.41328	0.234512	0.405469
		Trait	6	13.8727	0.000195616	0.000854451
dataME13	area_cm2	Treatment	6	21.0379	4.5e-06	2.23e-05
		Trait x treatment	7	2.64154	0.104102	0.226882
		Trait	6	9.15116	0.00248561	0.00969386
dataME13	SLA	Treatment	6	9.27981	0.00231694	0.00916701
		Trait x treatment	7	0.0627732	0.802165	0.887756
		Trait	6	6.76595	0.00929137	0.0301969
dataME13	SPI	Treatment	6	17.1432	3.47e-05	0.000163329
		Trait x treatment	7	1.83759	0.175234	0.332079
		Trait	6	14.7033	0.000125827	0.000558549
dataME13	total_above_starch	Treatment	6	2.63854	0.104299	0.226882
		Trait x treatment	7	0.707918	0.400136	0.564533
		Trait	6	6.739	0.00943273	0.030475
dataME13	total_above_sugar	Treatment	6	15.4761	8.36e-05	0.000383576
		Trait x treatment	7	1.07741	0.299278	0.472271
		Trait	6	3.38339	0.0658566	0.157709
dataME13	total_below_sugar	Treatment	6	23.4624	1.27e-06	6.87e-06
		Trait x treatment	7	6.69568	0.00966471	0.0310408
		Trait	6	7.13416	0.00756291	0.0254898
dataME3	area_cm2	Treatment	6	3.96037	0.0465836	0.121697
		Trait x treatment	7	7.14777	0.00750571	0.0254541
		Trait	6	7.36677	0.00664403	0.0229597
dataME3	height_cm	Treatment	6	3.62029	0.057079	0.14166
		Trait x treatment	7	1.23825	0.265808	0.438462
		Trait	6	7.10395	0.00769142	0.0256068
dataME3	total_above_sugar	Treatment	6	2.14231	0.143286	0.28445
		Trait x treatment	7	1.23856	0.26575	0.438462
		Trait	6	14.3151	0.000154618	0.000680818
dataME4	area_cm2	Treatment	6	55.7977	8.03e-14	7.43e-13
		Trait x treatment	7	3.87493	0.0490125	0.12623
		Trait	6	12.3246	0.000447036	0.00190689
dataME4	height_cm	Treatment	6	55.8447	7.84e-14	7.38e-13
		Trait x treatment	7	0.649912	0.420144	0.586697
		Trait	6	17.2341	3.3e-05	0.000156678
dataME4	total_above_sugar	Treatment	6	44.5214	2.52e-11	1.74e-10
		Trait x treatment	7	0.910851	0.339889	0.51265
		Trait	6	12.0888	0.00050726	0.00213049
dataME4	total_below_sugar	Treatment	6	55.0667	1.17e-13	1.03e-12
		Trait x treatment	7	2.20372	0.137678	0.277388
		Trait	6	16.7256	4.32e-05	0.0002016
dataME5	area_cm2	Treatment	6	53.897	2.11e-13	1.77e-12
		Trait x treatment	7	6.04656	0.0139334	0.0425008
		Trait	6	12.2119	0.000474862	0.00200988
dataME5	height_cm	Treatment	6	51.3479	7.74e-13	6.21e-12
		Trait x treatment	7	0.850105	0.356523	0.527983
		Trait	6	5.58789	0.0180851	0.0539365
dataME5	total_above_starch	Treatment	6	21.0846	4.39e-06	2.2e-05
		Trait x treatment	7	6.06194	0.0138125	0.0423688
		Trait	6	14.7501	0.00012274	0.000549312
dataME5	total_above_sugar	Treatment	6	42.6771	6.46e-11	4.3e-10
		Trait x treatment	7	2.17269	0.14048	0.28096
		Trait	6	0.257677	0.611721	0.765283
dataME5	total_below_starch	Treatment	6	52.3981	4.53e-13	3.75e-12
		Trait x treatment	7	7.70223	0.00551526	0.0202103
		Trait	6	8.47529	0.00360004	0.0134632
dataME5	total_below_sugar	Treatment	6	50.5363	1.17e-12	9.13e-12
		Trait x treatment	7	1.65258	0.198608	0.362675
		Trait	6	7.61992	0.00577269	0.0208735
dataME6	area_cm2	Treatment	6	95.5595	1.44e-22	5.62e-21
		Trait x treatment	7	2.40356	0.12106	0.252285
		Trait	6	7.17727	0.00738331	0.025354
dataME6	conductance	Treatment	6	23.3614	1.34e-06	7.17e-06
		Trait x treatment	7	0.169739	0.680344	0.807539
		Trait	6	9.22785	0.00238361	0.00936296
dataME6	total_above_starch	Treatment	6	65.4819	5.87e-16	7.28e-15
		Trait x treatment	7	1.09136	0.29617	0.472238
		Trait	6	7.58777	0.00587657	0.0209713
dataME6	total_above_sugar	Treatment	6	91.944	8.92e-22	3.04e-20
		Trait x treatment	7	0.297447	0.585487	0.751359
		Trait	6	9.61754	0.00192727	0.00773744
dataME6	total_below_sugar	Treatment	6	90.0603	2.31e-21	7.01e-20
		Trait x treatment	7	1.13417	0.286888	0.466193
		Trait	6	1.47679	0.224278	0.396362
dataME7	area_cm2	Treatment	6	70.4363	4.75e-17	7.63e-16
		Trait x treatment	7	17.3749	3.07e-05	0.000147037
		Trait	6	0.462689	0.49637	0.663489
dataME7	conductance	Treatment	6	22.6488	1.94e-06	1.02e-05
		Trait x treatment	7	15.3547	8.91e-05	0.000405405
		Trait	6	0.183733	0.668185	0.798313
dataME7	growth_rate	Treatment	6	38.8985	4.46e-10	2.77e-09
		Trait x treatment	7	9.56246	0.00198596	0.00791486
		Trait	6	5.78498	0.0161636	0.0487588
dataME7	height_cm	Treatment	6	69.487	7.69e-17	1.17e-15
		Trait x treatment	7	17.812	2.44e-05	0.000117897
		Trait	6	0.226327	0.634261	0.774735
dataME7	total_above_starch	Treatment	6	49.721	1.77e-12	1.34e-11
		Trait x treatment	7	15.6931	7.45e-05	0.00034472
		Trait	6	1.35708	0.244044	0.417705
dataME7	total_above_sugar	Treatment	6	62.5587	2.59e-15	3.07e-14
		Trait x treatment	7	23.1721	1.48e-06	7.85e-06
		Trait	6	2.29349	0.129918	0.263699
dataME7	total_below_sugar	Treatment	6	69.5163	7.58e-17	1.17e-15
		Trait x treatment	7	6.51812	0.0106781	0.0337007
		Trait	6	0.0389849	0.843478	0.909615
dataME8	area_cm2	Treatment	6	1.41235	0.234667	0.405469
		Trait x treatment	7	6.06555	0.0137843	0.0423688
		Trait	6	0.189313	0.663489	0.79444
dataME8	total_above_starch	Treatment	6	0.208581	0.647882	0.782618
		Trait x treatment	7	7.07706	0.00780771	0.0258364
		Trait	6	24.9579	5.86e-07	3.33e-06
dataME9	area_cm2	Treatment	6	96.8332	7.54e-23	3.74e-21
		Trait x treatment	7	0.629246	0.427632	0.594115
		Trait	6	7.57403	0.00592152	0.0209945
dataME9	height_cm	Treatment	6	85.8284	1.96e-20	4.46e-19
		Trait x treatment	7	2.55431	0.109994	0.233584
		Trait	6	7.38773	0.00656704	0.0229597
dataME9	SLA	Treatment	6	67.3233	2.3e-16	3.06e-15
		Trait x treatment	7	0.00590842	0.93873	0.972574
		Trait	6	23.6304	1.17e-06	6.39e-06
dataME9	total_above_starch	Treatment	6	50.4293	1.24e-12	9.54e-12
		Trait x treatment	7	0.109443	0.740779	0.851009
		Trait	6	20.7269	5.3e-06	2.61e-05
dataME9	total_above_sugar	Treatment	6	81.4011	1.84e-19	3.72e-18
		Trait x treatment	7	1.8584	0.172809	0.329908
		Trait	6	0.0570729	0.811184	0.891159
dataME9	total_below_starch	Treatment	6	80.8673	2.41e-19	4.7e-18
		Trait x treatment	7	8.65626	0.00325939	0.0124449
		Trait	6	12.451	0.000417758	0.00179603
dataME9	total_below_sugar	Treatment	6	84.103	4.7e-20	1.03e-18
		Trait x treatment	7	10.8421	0.000992173	0.00407313
