## Supplementary material for "Climate explains population divergence in drought-induced plasticity of functional traits and gene expression in a South African *Protea*": Table S7

### Sheet: day6
	trait	envt_var	df_envt	df_trt	df_int	chisq_envt	chisq_trt	chisq_int	pval_envt	pval_trt	pval_int	qval_envt	qval_trt	qval_int
1	height_cm	elevation	2	2	1	6.30302	5.78874	0.0643801	0.0427875	0.0553338	0.799702	0.359221	0.359221	0.939603
2	height_cm	MAP	2	2	1	0.262876	5.77809	0.0086244	0.876834	0.0556292	0.926009	0.969204	0.359221	0.972309
3	height_cm	JanmaxT	2	2	1	4.61471	5.95305	0.206091	0.0995239	0.0509697	0.649849	0.407805	0.359221	0.919746
4	height_cm	JulyminT	2	2	1	5.26408	5.83916	0.0940044	0.0719317	0.0539564	0.759147	0.39922	0.359221	0.934646
5	height_cm	summerRain	2	2	1	1.08028	6.69092	0.926675	0.582667	0.0352441	0.335728	0.906236	0.359221	0.687834
6	height_cm	rain_interannual_variability	2	2	1	0.562444	6.32119	0.558428	0.754861	0.0424005	0.454894	0.934646	0.359221	0.787858
7	height_cm	TempRange	2	2	1	0.617686	6.27474	0.511301	0.734296	0.0433967	0.474576	0.934646	0.359221	0.805342
8	conductance	elevation	2	2	1	0.971484	64.0903	0.955389	0.615241	1.21051e-14	0.328351	0.915743	3.86466e-13	0.687834
9	conductance	MAP	2	2	1	6.15217	67.0283	1.47695	0.0461395	2.78599e-15	0.224252	0.359221	2.34024e-13	0.607651
10	conductance	JanmaxT	2	2	1	0.851153	63.5165	0.00965278	0.653393	1.61272e-14	0.921735	0.919746	3.87053e-13	0.972309
11	conductance	JulyminT	2	2	1	1.67784	64.794	1.65854	0.432177	8.5146e-15	0.1978	0.780708	3.6424e-13	0.582989
12	conductance	summerRain	2	2	1	1.04388	63.8279	0.420111	0.593369	1.38024e-14	0.516882	0.906236	3.86466e-13	0.851335
13	conductance	rain_interannual_variability	2	2	1	7.99481	69.4741	4.67399	0.0183632	8.20137e-16	0.0306228	0.308502	1.37783e-13	0.359221
14	conductance	TempRange	2	2	1	2.1967	64.7573	1.15902	0.333421	8.67238e-15	0.281668	0.687834	3.6424e-13	0.666483
15	stomatal_size	elevation	2	2	1	0.0157908	0.0451139	0.0136356	0.992136	0.977696	0.907041	0.992136	0.98355	0.969204
16	stomatal_size	MAP	2	2	1	1.60219	0.125385	0.0942828	0.448836	0.939232	0.758802	0.785463	0.980068	0.934646
17	stomatal_size	JanmaxT	2	2	1	1.77113	1.72228	1.69067	0.41248	0.42268	0.193512	0.769963	0.77655	0.582453
18	stomatal_size	JulyminT	2	2	1	0.2207	0.251617	0.220173	0.895521	0.881784	0.638908	0.969204	0.969204	0.919746
19	stomatal_size	summerRain	2	2	1	0.586323	0.613922	0.582514	0.745902	0.735679	0.445329	0.934646	0.934646	0.785463
20	stomatal_size	rain_interannual_variability	2	2	1	0.850765	0.742188	0.71007	0.65352	0.689979	0.399421	0.919746	0.934646	0.76253
21	stomatal_size	TempRange	2	2	1	2.82969	2.77289	2.74153	0.242963	0.249962	0.0977712	0.627966	0.636268	0.407805
22	stomatal_density	elevation	2	2	1	1.25941	4.03576	0.989696	0.532748	0.132937	0.319817	0.868509	0.496634	0.687834
23	stomatal_density	MAP	2	2	1	6.76715	9.3148	6.26689	0.0339259	0.00949113	0.0123015	0.359221	0.199314	0.229628
24	stomatal_density	JanmaxT	2	2	1	2.23412	3.04561	0.000952324	0.327241	0.218099	0.975381	0.687834	0.607651	0.98355
25	stomatal_density	JulyminT	2	2	1	0.996652	3.52089	0.476464	0.607547	0.171968	0.490028	0.915743	0.571475	0.815097
26	stomatal_density	summerRain	2	2	1	6.69628	5.93582	2.88887	0.0351498	0.0514106	0.0891934	0.359221	0.359221	0.404986
27	stomatal_density	rain_interannual_variability	2	2	1	2.39174	5.11516	2.07044	0.30244	0.0774921	0.150178	0.681769	0.39922	0.536807
28	stomatal_density	TempRange	2	2	1	5.18857	3.27824	0.243799	0.0746994	0.194151	0.621475	0.39922	0.582453	0.915858
29	SLA	elevation	2	2	1	1.09164	6.02438	1.07948	0.579368	0.0491839	0.298813	0.906236	0.359221	0.681769
30	SLA	MAP	2	2	1	4.41662	6.79205	1.85258	0.109886	0.0335062	0.173483	0.429323	0.359221	0.571475
31	SLA	JanmaxT	2	2	1	0.338859	4.87762	0.0157904	0.844146	0.0872647	0.900001	0.954514	0.404986	0.969204
32	SLA	JulyminT	2	2	1	0.823662	5.70389	0.761548	0.662436	0.0577319	0.382845	0.919746	0.359221	0.739286
33	SLA	summerRain	2	2	1	3.00829	7.50678	2.6158	0.222207	0.0234382	0.105804	0.607651	0.357965	0.423216
34	SLA	rain_interannual_variability	2	2	1	0.909114	5.0914	0.142779	0.634729	0.0784182	0.705534	0.919746	0.39922	0.934646
35	SLA	TempRange	2	2	1	0.419876	5.1961	0.291143	0.810634	0.0744187	0.589489	0.939603	0.39922	0.906236
36	LWR	elevation	2	2	1	0.185298	0.205349	0.155453	0.911513	0.902421	0.693378	0.969204	0.969204	0.934646
37	LWR	MAP	2	2	1	0.384611	0.37151	0.321614	0.825055	0.830477	0.570639	0.949117	0.949117	0.906236
38	LWR	JanmaxT	2	2	1	2.54254	0.587004	0.537108	0.280475	0.745648	0.463634	0.666483	0.934646	0.794801
39	LWR	JulyminT	2	2	1	0.583413	0.63316	0.583264	0.746988	0.728637	0.445036	0.934646	0.934646	0.785463
40	LWR	summerRain	2	2	1	4.03441	1.46325	1.41335	0.133027	0.481127	0.2345	0.496634	0.808293	0.615564
41	LWR	rain_interannual_variability	2	2	1	3.9563	0.429811	0.379915	0.138325	0.806618	0.537649	0.505187	0.939603	0.868509
42	LWR	TempRange	2	2	1	1.98626	0.0689547	0.0190589	0.370415	0.96611	0.890198	0.739286	0.98355	0.969204
43	area_cm2	elevation	2	2	1	5.25976	0.466981	0.00245411	0.0720871	0.791765	0.96049	0.39922	0.939603	0.98355
44	area_cm2	MAP	2	2	1	0.419056	0.779727	0.317007	0.810967	0.677149	0.573412	0.939603	0.932468	0.906236
45	area_cm2	JanmaxT	2	2	1	1.71014	0.563437	0.0995488	0.425253	0.754486	0.752372	0.77655	0.934646	0.934646
46	area_cm2	JulyminT	2	2	1	3.67401	0.490817	0.0231255	0.159294	0.782385	0.879131	0.54615	0.938862	0.969204
47	area_cm2	summerRain	2	2	1	0.827177	0.54314	0.08101	0.661273	0.762182	0.775933	0.919746	0.934646	0.938862
48	area_cm2	rain_interannual_variability	2	2	1	2.95266	2.21787	1.75216	0.228475	0.329911	0.185606	0.609266	0.687834	0.57744
49	area_cm2	TempRange	2	2	1	0.0514468	0.500945	0.0374444	0.974605	0.778433	0.846563	0.98355	0.938862	0.954514
50	H4	elevation	2	2	1	2.30197	3.05767	1.12082	0.316326	0.216788	0.289743	0.687834	0.607651	0.676066
51	H4	MAP	2	2	1	2.73824	4.66565	2.73749	0.25433	0.0970215	0.0980186	0.637724	0.407805	0.407805
52	H4	JanmaxT	2	2	1	3.72076	2.70563	0.778154	0.155614	0.258512	0.377706	0.544647	0.638676	0.739286
53	H4	JulyminT	2	2	1	1.93758	1.93643	0.00255993	0.379542	0.37976	0.959648	0.739286	0.739286	0.98355
54	H4	summerRain	2	2	1	2.37908	3.41269	1.48253	0.304361	0.181528	0.223379	0.681769	0.57744	0.607651
55	H4	rain_interannual_variability	2	2	1	3.37707	4.83602	2.89193	0.18479	0.0890988	0.089024	0.57744	0.404986	0.404986
56	H4	TempRange	2	2	1	0.969191	2.60554	0.678251	0.615946	0.271778	0.41019	0.915743	0.661719	0.769963

### Sheet: day12
	trait	envt_var	df_envt	df_trt	df_int	chisq_envt	chisq_trt	chisq_int	pval_envt	pval_trt	pval_int	qval_envt	qval_trt	qval_int
1	height_cm	elevation	2	2	1	7.24773	49.9558	0.964546	0.0266793	1.42e-11	0.326044	0.0982922	1.77e-10	0.50474
2	height_cm	MAP	2	2	1	0.349128	49.1478	0.0540211	0.839823	2.13e-11	0.816208	0.9381	2.13e-10	0.933087
3	height_cm	JanmaxT	2	2	1	4.6421	49.8197	0.673612	0.0981706	1.52e-11	0.411795	0.239719	1.77e-10	0.576513
4	height_cm	JulyminT	2	2	1	6.8435	50.9562	1.91962	0.0326552	8.61e-12	0.165899	0.11242	1.21e-10	0.356367
5	height_cm	summerRain	2	2	1	1.05535	49.8951	0.82284	0.589975	1.46e-11	0.364351	0.754283	1.77e-10	0.531345
6	height_cm	rain_interannual_variability	2	2	1	0.386013	49.4721	0.381692	0.824477	1.81e-11	0.536699	0.933087	2e-10	0.700042
7	height_cm	TempRange	2	2	1	0.210498	49.2308	0.132002	0.9001	2.04e-11	0.716366	0.974138	2.13e-10	0.859639
8	conductance	elevation	2	2	1	3.18669	97.2883	1.36296	0.203244	7.48e-22	0.243026	0.39889	3.14e-20	0.439961
9	conductance	MAP	2	2	1	12.7104	105.83	8.41339	0.00173769	1.05e-23	0.00372467	0.00935679	2.2e-21	0.0173818
10	conductance	JanmaxT	2	2	1	3.117	97.8007	2.4423	0.210452	5.79e-22	0.118103	0.409212	3.14e-20	0.285077
11	conductance	JulyminT	2	2	1	0.297948	95.1931	8.16e-05	0.861591	2.13e-21	0.992794	0.952285	6.4e-20	0.998393
12	conductance	summerRain	2	2	1	8.1383	101.56	4.69456	0.0170919	8.84e-23	0.0302583	0.0690249	9.28e-21	0.107699
13	conductance	rain_interannual_variability	2	2	1	2.30757	96.5394	0.756941	0.31544	1.09e-21	0.384288	0.501837	3.81e-20	0.545273
14	conductance	TempRange	2	2	1	2.52862	97.5084	2.37643	0.282435	6.7e-22	0.123179	0.467018	3.14e-20	0.29395
15	stomatal_size	elevation	2	2	1	2.66368	28.1069	1.83809	0.263991	7.88e-07	0.175175	0.45441	6.9e-06	0.367867
16	stomatal_size	MAP	2	2	1	1.36411	27.6163	1.31682	0.505576	1.01e-06	0.251163	0.680583	7.84e-06	0.446985
17	stomatal_size	JanmaxT	2	2	1	8.83356	26.9027	0.010343	0.0120731	1.44e-06	0.918995	0.0507492	1.04e-05	0.976699
18	stomatal_size	JulyminT	2	2	1	1.74433	27.5043	1.26352	0.418046	1.07e-06	0.260985	0.581388	7.99e-06	0.45441
19	stomatal_size	summerRain	2	2	1	4.07619	30.0088	3.63205	0.130277	3.05e-07	0.056677	0.303979	2.91e-06	0.172495
20	stomatal_size	rain_interannual_variability	2	2	1	4.9018	27.8185	1.45355	0.0862159	9.11e-07	0.22796	0.229046	7.35e-06	0.427684
21	stomatal_size	TempRange	2	2	1	4.92605	27.8797	1.19129	0.0851768	8.83e-07	0.275069	0.229046	7.35e-06	0.461515
22	stomatal_density	elevation	2	2	1	0.203237	12.5014	0.191426	0.903374	0.0019291	0.661732	0.974138	0.00990341	0.822271
23	stomatal_density	MAP	2	2	1	2.93124	15.2373	2.92429	0.230934	0.000491195	0.0872557	0.42869	0.0028653	0.229046
24	stomatal_density	JanmaxT	2	2	1	7.76021	12.3619	0.0445813	0.0206487	0.00206846	0.832776	0.0788403	0.00990341	0.935203
25	stomatal_density	JulyminT	2	2	1	0.676874	12.8864	0.572088	0.712884	0.00159128	0.44943	0.859639	0.00879392	0.61772
26	stomatal_density	summerRain	2	2	1	5.4248	12.3556	0.00157944	0.0663772	0.002075	0.968299	0.199132	0.00990341	0.990917
27	stomatal_density	rain_interannual_variability	2	2	1	2.766	12.4174	0.109462	0.250825	0.00201183	0.740758	0.446985	0.00990341	0.874244
28	stomatal_density	TempRange	2	2	1	12.4537	13.2252	0.744329	0.00197566	0.00134334	0.388278	0.00990341	0.00762439	0.547237
29	SLA	elevation	2	2	1	1.36609	60.449	0.408917	0.505078	7.48e-14	0.52252	0.680583	1.24e-12	0.694489
30	SLA	MAP	2	2	1	6.46878	62.6388	1.7713	0.0393842	2.5e-14	0.183222	0.131801	6.57e-13	0.374884
31	SLA	JanmaxT	2	2	1	0.617507	60.4026	0.194927	0.734362	7.65e-14	0.658848	0.874244	1.24e-12	0.822271
32	SLA	JulyminT	2	2	1	1.0463	60.8102	0.950156	0.592651	6.24e-14	0.32968	0.754283	1.24e-12	0.50474
33	SLA	summerRain	2	2	1	4.08026	60.3909	0.00550485	0.130012	7.7e-14	0.940855	0.303979	1.24e-12	0.984678
34	SLA	rain_interannual_variability	2	2	1	2.58554	61.9208	2.17868	0.274509	3.58e-14	0.139934	0.461515	8.36e-13	0.319416
35	SLA	TempRange	2	2	1	0.252864	60.1763	0.0999188	0.881234	8.57e-14	0.751927	0.968896	1.29e-12	0.882149
36	LWR	elevation	2	2	1	0.128763	1.94372	0.0660946	0.937647	0.378378	0.79711	0.984678	0.54054	0.927362
37	LWR	MAP	2	2	1	0.448043	2.12424	0.249712	0.799298	0.345723	0.617278	0.927362	0.518584	0.776218
38	LWR	JanmaxT	2	2	1	2.8784	2.70237	0.805211	0.237118	0.258934	0.36954	0.432998	0.45441	0.535196
39	LWR	JulyminT	2	2	1	0.240812	2.03221	0.152508	0.88656	0.362003	0.69615	0.969676	0.531345	0.845038
40	LWR	summerRain	2	2	1	3.71924	2.96564	1.06999	0.155732	0.226996	0.300948	0.342663	0.427684	0.489916
41	LWR	rain_interannual_variability	2	2	1	2.91586	2.26094	0.370377	0.232717	0.322882	0.542799	0.42869	0.50474	0.703628
42	LWR	TempRange	2	2	1	3.26971	2.23721	0.319694	0.194981	0.326735	0.571792	0.389962	0.50474	0.736664
43	area_cm2	elevation	2	2	1	6.87737	23.6792	1.64565	0.0321068	7.21e-06	0.199552	0.112374	4.73e-05	0.395338
44	area_cm2	MAP	2	2	1	8.04998	29.2205	7.11248	0.0178636	4.52e-07	0.00765493	0.0694696	4.12e-06	0.0334903
45	area_cm2	JanmaxT	2	2	1	2.61831	22.7563	0.519332	0.270048	1.14e-05	0.471127	0.461058	7.07e-05	0.642446
46	area_cm2	JulyminT	2	2	1	3.58787	22.9032	0.951078	0.166305	1.06e-05	0.329445	0.356367	6.77e-05	0.50474
47	area_cm2	summerRain	2	2	1	5.29368	25.2887	3.31935	0.0708749	3.23e-06	0.068469	0.206	2.19e-05	0.202514
48	area_cm2	rain_interannual_variability	2	2	1	3.76071	25.293	3.24573	0.152536	3.22e-06	0.0716096	0.340772	2.19e-05	0.206
49	area_cm2	TempRange	2	2	1	0.0502837	22.1091	0.00335806	0.975172	1.58e-05	0.953789	0.990917	9.49e-05	0.990917
50	H4	elevation	2	2	1	0.800928	0.393868	0.0137147	0.670009	0.821245	0.906773	0.827658	0.933087	0.974138
51	H4	MAP	2	2	1	1.26443	1.32737	0.942302	0.531414	0.51495	0.331686	0.697491	0.688787	0.50474
52	H4	JanmaxT	2	2	1	6.38018	3.38703	3.01456	0.0411681	0.183872	0.0825196	0.131801	0.374884	0.225054
53	H4	JulyminT	2	2	1	0.991436	0.381236	4.06e-06	0.609133	0.826448	0.998393	0.77059	0.933087	0.998393
54	H4	summerRain	2	2	1	2.34521	2.17973	1.80137	0.309559	0.336261	0.179547	0.49624	0.50802	0.373316
55	H4	rain_interannual_variability	2	2	1	2.03307	2.38601	2.00631	0.361846	0.303308	0.156646	0.531345	0.48996	0.342663
56	H4	TempRange	2	2	1	3.99995	3.53946	3.161	0.135339	0.170379	0.0754171	0.31232	0.361409	0.212205
57	H4_diff	elevation	2	2	1	1.2644	5.90434	1.25656	0.531422	0.0522262	0.262302	0.697491	0.161287	0.45441
58	H4_diff	MAP	2	2	1	1.59678	4.74995	0.109227	0.450053	0.0930169	0.741026	0.61772	0.238214	0.874244
59	H4_diff	JanmaxT	2	2	1	7.06158	10.9036	6.23237	0.0292818	0.0042885	0.0125435	0.10602	0.0191614	0.0516499
60	H4_diff	JulyminT	2	2	1	0.0470267	4.64253	0.00143785	0.976761	0.0981491	0.969752	0.990917	0.239719	0.990917
61	H4_diff	summerRain	2	2	1	0.0784976	4.67009	0.0336335	0.961511	0.0968062	0.854489	0.990917	0.239719	0.949432
62	H4_diff	rain_interannual_variability	2	2	1	0.770755	4.65058	4.24e-05	0.680194	0.0977551	0.994802	0.835326	0.239719	0.998393
63	H4_diff	TempRange	2	2	1	7.50992	10.9484	6.29863	0.0234014	0.00419368	0.0120831	0.0877552	0.0191451	0.0507492
64	root_length	elevation	2	2	1	2.56813	6.44652	1.45268	0.276909	0.0398249	0.228098	0.461515	0.131801	0.427684
65	root_length	MAP	2	2	1	3.27399	8.09749	3.153	0.194564	0.0174443	0.0757875	0.389962	0.0691188	0.212205
66	root_length	JanmaxT	2	2	1	3.80448	6.04289	0.00986372	0.149234	0.0487308	0.920887	0.33698	0.152738	0.976699
67	root_length	JulyminT	2	2	1	1.96235	6.41108	1.53028	0.374871	0.040537	0.216071	0.539198	0.131801	0.416283
68	root_length	summerRain	2	2	1	0.118487	4.83392	0.0553165	0.942477	0.0891922	0.814058	0.984678	0.231239	0.933087
69	root_length	rain_interannual_variability	2	2	1	0.734128	5.09973	0.0130083	0.692765	0.0780924	0.909195	0.845038	0.215782	0.974138
70	root_length	TempRange	2	2	1	2.47435	6.36783	0.838287	0.290202	0.0414232	0.359887	0.476113	0.131801	0.531345

### Sheet: performance_traits
	trait	envt_var	df_envt	df_trt	df_int	chisq_envt	chisq_trt	chisq_int	pval_envt	pval_trt	pval_int	qval_envt	qval_trt	qval_int
1	soluble_shoot_all_g	elevation	2	2	1	8.15844	26.8046	4.07875	0.0169206	1.51166e-06	0.0434257	0.0495814	7.32574e-06	0.107287
2	soluble_shoot_all_g	MAP	2	2	1	2.25662	24.4154	1.39517	0.32358	4.99175e-06	0.237534	0.517244	2.09654e-05	0.427561
3	soluble_shoot_all_g	JanmaxT	2	2	1	1.49498	22.9523	0.0918103	0.473554	1.03747e-05	0.761888	0.648563	4.08503e-05	0.869657
4	soluble_shoot_all_g	JulyminT	2	2	1	5.43512	25.764	2.9906	0.0660358	2.54341e-06	0.083749	0.143457	1.18693e-05	0.174974
5	soluble_shoot_all_g	summerRain	2	2	1	6.40286	27.5398	4.6338	0.040704	1.04669e-06	0.0313481	0.106355	5.49511e-06	0.0877746
6	soluble_shoot_all_g	rain_interannual_variability	2	2	1	2.04435	24.8151	1.89083	0.359812	4.0876e-06	0.169109	0.548674	1.77599e-05	0.32781
7	soluble_shoot_all_g	TempRange	2	2	1	0.953843	23.8495	0.95375	0.620691	6.62439e-06	0.328767	0.759292	2.69249e-05	0.517244
8	soluble_root_all_g	elevation	2	2	1	3.23449	6.6431	1.21722	0.198444	0.0360968	0.269906	0.373194	0.0988738	0.465865
9	soluble_root_all_g	MAP	2	2	1	4.93705	9.41767	4.10463	0.0847095	0.00901526	0.0427658	0.174974	0.0277054	0.107287
10	soluble_root_all_g	JanmaxT	2	2	1	2.20215	6.08631	0.571542	0.332514	0.0476842	0.449647	0.517244	0.115543	0.636579
11	soluble_root_all_g	JulyminT	2	2	1	1.28775	5.73686	0.338695	0.525253	0.056788	0.560584	0.682287	0.132505	0.71347
12	soluble_root_all_g	summerRain	2	2	1	2.21568	6.38486	1.07448	0.330272	0.0410719	0.299936	0.517244	0.106355	0.497262
13	soluble_root_all_g	rain_interannual_variability	2	2	1	4.17031	9.55181	4.1612	0.124288	0.00843043	0.0413601	0.252586	0.0265559	0.106355
14	soluble_root_all_g	TempRange	2	2	1	0.282563	5.47805	0.0579595	0.868245	0.0646334	0.809751	0.959639	0.142874	0.902908
15	starch_shoot_all_g	elevation	2	2	1	10.2612	60.8025	7.6154	0.00591298	6.26476e-14	0.00578719	0.0191035	4.64329e-13	0.0191035
16	starch_shoot_all_g	MAP	2	2	1	8.98049	61.6142	7.72644	0.0112179	4.17498e-14	0.00544178	0.0336537	3.28779e-13	0.0185315
17	starch_shoot_all_g	JanmaxT	2	2	1	3.06998	55.7374	2.28722	0.215458	7.88439e-13	0.130443	0.395377	5.2286e-12	0.260886
18	starch_shoot_all_g	JulyminT	2	2	1	5.03542	56.7802	3.50219	0.0806441	4.68094e-13	0.0612879	0.172223	3.27666e-12	0.137898
19	starch_shoot_all_g	summerRain	2	2	1	13.5761	65.3569	11.8306	0.00112717	6.42574e-15	0.00058265	0.0039451	5.39762e-14	0.00209754
20	starch_shoot_all_g	rain_interannual_variability	2	2	1	0.771933	54.1287	0.526932	0.679793	1.76235e-12	0.4679	0.800504	1.11028e-11	0.647861
21	starch_shoot_all_g	TempRange	2	2	1	0.016701	53.5221	0.0142401	0.991684	2.38685e-12	0.905013	0.994103	1.43211e-11	0.983031
22	starch_root_all_g	elevation	2	2	1	2.03538	1.10029	0.96206	0.361428	0.576867	0.326668	0.548674	0.726852	0.517244
23	starch_root_all_g	MAP	2	2	1	2.43189	1.40129	1.30695	0.29643	0.496265	0.252948	0.497262	0.659408	0.448894
24	starch_root_all_g	JanmaxT	2	2	1	1.01572	0.829403	0.688725	0.601781	0.660537	0.406598	0.743377	0.792914	0.588867
25	starch_root_all_g	JulyminT	2	2	1	1.43362	0.800672	0.670295	0.488307	0.670095	0.412949	0.659408	0.796528	0.591268
26	starch_root_all_g	summerRain	2	2	1	2.55381	0.493448	0.389273	0.2789	0.781356	0.532682	0.474883	0.879026	0.684877
27	starch_root_all_g	rain_interannual_variability	2	2	1	1.32861	1.39763	1.28076	0.514632	0.497173	0.257758	0.675454	0.659408	0.451077
28	starch_root_all_g	TempRange	2	2	1	0.0118284	0.127979	0.0048239	0.994103	0.938015	0.944628	0.994103	0.991859	0.991859
29	growth_no_neg	elevation	2	2	1	33.9083	222	25.6296	4.33422e-08	6.21419e-49	4.13641e-07	2.48232e-07	7.82988e-47	2.26603e-06
30	growth_no_neg	MAP	2	2	1	1.07265	198.311	0.808659	0.584895	8.655e-44	0.368517	0.729671	2.18106e-42	0.552775
31	growth_no_neg	JanmaxT	2	2	1	19.9132	212.948	15.835	4.74125e-05	5.74077e-47	6.91125e-05	0.00018103	2.41112e-45	0.000256123
32	growth_no_neg	JulyminT	2	2	1	27.0667	217.275	21.9751	1.326e-06	6.59659e-48	2.76214e-06	6.68306e-06	4.15585e-46	1.24296e-05
33	growth_no_neg	summerRain	2	2	1	1.83012	198.955	1.6576	0.400492	6.27367e-44	0.197928	0.588867	1.9762e-42	0.373194
34	growth_no_neg	rain_interannual_variability	2	2	1	0.0250486	197.316	0.00973178	0.987554	1.42333e-43	0.921416	0.994103	2.562e-42	0.991137
35	growth_no_neg	TempRange	2	2	1	0.0946154	197.41	0.000404159	0.953794	1.35836e-43	0.983961	0.993207	2.562e-42	0.994103
36	growth_no_neg_normalized_initialHeight	elevation	2	2	1	5.66468	138.636	4.76426	0.0588748	7.8608e-31	0.0290565	0.134877	1.23808e-29	0.0832072
37	growth_no_neg_normalized_initialHeight	MAP	2	2	1	0.554636	133.472	0.088474	0.757813	1.03988e-29	0.766126	0.869657	9.52077e-29	0.869657
38	growth_no_neg_normalized_initialHeight	JanmaxT	2	2	1	1.56381	135.077	1.52731	0.457533	4.65935e-30	0.216516	0.640546	5.87078e-29	0.395377
39	growth_no_neg_normalized_initialHeight	JulyminT	2	2	1	4.02864	137.431	3.83396	0.133411	1.43649e-30	0.050224	0.262653	2.01108e-29	0.1194
40	growth_no_neg_normalized_initialHeight	summerRain	2	2	1	0.73562	134.214	0.689027	0.692249	7.17502e-30	0.406495	0.807624	8.21866e-29	0.588867
41	growth_no_neg_normalized_initialHeight	rain_interannual_variability	2	2	1	0.062839	133.437	0.00811807	0.969069	1.05786e-29	0.928207	0.994103	9.52077e-29	0.991137
42	growth_no_neg_normalized_initialHeight	TempRange	2	2	1	0.226461	133.668	0.1926	0.892945	9.42479e-30	0.660762	0.978357	9.52077e-29	0.792914
