## Supplementary material for "Climate explains population divergence in drought-induced plasticity of functional traits and gene expression in a South African *Protea*": Table S8

### Sheet: day6
	genes	envt_var	df_envt	df_trt	df_int	chisq_envt	chisq_trt	chisq_int	pval_envt	pval_trt	pval_int	qval_envt	qval_trt	qval_int
1	dataME0	elevation	2	2	1	6.75321	4.0951	2.16525	0.0341633	0.129051	0.141161	0.142431	0.331418	0.352593
2	dataME0	MAP	2	2	1	0.183946	2.10034	0.170336	0.91213	0.349879	0.679814	0.972441	0.600036	0.878028
3	dataME0	JanmaxT	2	2	1	1.89351	3.55338	1.62679	0.387998	0.169197	0.202148	0.641384	0.39157	0.43581
4	dataME0	JulyminT	2	2	1	4.35713	4.61982	2.68967	0.113204	0.0992704	0.101001	0.307113	0.280352	0.282105
5	dataME0	summerRain	2	2	1	4.29053	1.99911	0.0552279	0.117037	0.368043	0.814204	0.313019	0.621073	0.947954
6	dataME0	rain_interannual_variability	2	2	1	1.49389	2.4163	0.484101	0.473813	0.298749	0.486571	0.732717	0.546446	0.743627
7	dataME0	TempRange	2	2	1	0.183324	1.93269	7.55421e-05	0.912414	0.380471	0.993065	0.972441	0.633787	0.99482
8	dataME1	elevation	2	2	1	0.446378	81.5426	0.442341	0.799963	1.9645e-18	0.505995	0.943785	1.85645e-16	0.758992
9	dataME1	MAP	2	2	1	0.485613	81.5537	0.436396	0.784423	1.95363e-18	0.508867	0.938329	1.85645e-16	0.761287
10	dataME1	JanmaxT	2	2	1	3.42328	82.7788	0.0307036	0.18057	1.05877e-18	0.860903	0.404676	1.85645e-16	0.959002
11	dataME1	JulyminT	2	2	1	0.0481101	81.1189	0.00335146	0.976232	2.42797e-18	0.953835	0.990203	1.96666e-16	0.988957
12	dataME1	summerRain	2	2	1	2.55366	82.3807	0.223508	0.27892	1.29199e-18	0.63638	0.522536	1.85645e-16	0.847013
13	dataME1	rain_interannual_variability	2	2	1	3.76207	83.4202	1.06687	0.152432	7.68305e-19	0.301654	0.366225	1.85645e-16	0.546446
14	dataME1	TempRange	2	2	1	2.55357	82.2839	0.0164822	0.278933	1.35603e-18	0.897846	0.522536	1.85645e-16	0.968625
15	dataME2	elevation	2	2	1	7.66258	15.9559	3.2979	0.0216816	0.000342948	0.0693687	0.101679	0.00372975	0.224199
16	dataME2	MAP	2	2	1	0.286229	12.5439	0.0596101	0.866655	0.00188855	0.807113	0.963516	0.0137283	0.943785
17	dataME2	JanmaxT	2	2	1	1.83909	14.0892	1.65185	0.398701	0.000872121	0.198707	0.65148	0.00810643	0.431395
18	dataME2	JulyminT	2	2	1	5.55724	15.923	3.37937	0.0621241	0.000348636	0.0660174	0.213481	0.00372975	0.219904
19	dataME2	summerRain	2	2	1	3.80363	12.7301	0.0407637	0.149298	0.00172063	0.839995	0.361759	0.0126951	0.948764
20	dataME2	rain_interannual_variability	2	2	1	2.88548	13.1447	0.476045	0.23628	0.00139851	0.490219	0.482118	0.0114921	0.744806
21	dataME2	TempRange	2	2	1	0.439197	12.4947	0.0176715	0.802841	0.00193558	0.894245	0.943785	0.0138921	0.968625
22	dataME3	elevation	2	2	1	11.0096	5.31891	5.25463	0.00406714	0.0699863	0.0218885	0.0250659	0.224199	0.101728
23	dataME3	MAP	2	2	1	0.153546	0.0854896	0.0266507	0.9261	0.958156	0.870321	0.982773	0.989607	0.964124
24	dataME3	JanmaxT	2	2	1	3.52911	2.22985	2.16964	0.171263	0.32794	0.140759	0.39474	0.575672	0.352593
25	dataME3	JulyminT	2	2	1	7.43369	4.12925	4.06745	0.0243106	0.126866	0.0437173	0.110273	0.329968	0.17095
26	dataME3	summerRain	2	2	1	2.74598	0.353511	0.293062	0.253348	0.837985	0.588265	0.497053	0.948764	0.808003
27	dataME3	rain_interannual_variability	2	2	1	0.971562	0.187772	0.128601	0.615217	0.910386	0.719887	0.826606	0.972441	0.901051
28	dataME3	TempRange	2	2	1	0.0524749	0.0642111	0.00529232	0.974104	0.968404	0.942006	0.989815	0.989815	0.986364
29	dataME4	elevation	2	2	1	9.73399	10.8422	3.55125	0.00769645	0.00442227	0.0595007	0.0415608	0.0266748	0.20859
30	dataME4	MAP	2	2	1	0.112428	7.25647	0.0257488	0.945337	0.0265631	0.872515	0.986364	0.115822	0.964124
31	dataME4	JanmaxT	2	2	1	2.8712	8.77961	1.58273	0.237973	0.0124031	0.208368	0.483622	0.064519	0.442489
32	dataME4	JulyminT	2	2	1	5.29639	10.4198	3.17052	0.0707787	0.00546234	0.0749784	0.224199	0.0319293	0.234877
33	dataME4	summerRain	2	2	1	2.79247	7.28675	0.0190408	0.247527	0.0261639	0.89025	0.492084	0.115822	0.968625
34	dataME4	rain_interannual_variability	2	2	1	0.535681	7.24172	0.000404154	0.76503	0.0267597	0.983961	0.924887	0.115822	0.990952
35	dataME4	TempRange	2	2	1	0.0164889	7.24284	0.0152477	0.991789	0.0267447	0.901726	0.99482	0.115822	0.968625
36	dataME5	elevation	2	2	1	13.5478	19.2504	6.22098	0.00114325	6.60441e-05	0.0126245	0.00982159	0.000870861	0.0650736
37	dataME5	MAP	2	2	1	0.209548	12.7355	0.00860831	0.900528	0.00171598	0.926078	0.968625	0.0126951	0.982773
38	dataME5	JanmaxT	2	2	1	6.79483	15.562	2.96237	0.0334596	0.000417595	0.0852228	0.140616	0.00415397	0.254795
39	dataME5	JulyminT	2	2	1	8.6225	17.0071	4.13501	0.0134168	0.000202749	0.0420048	0.0679224	0.00244593	0.165394
40	dataME5	summerRain	2	2	1	1.27422	13.0305	0.290209	0.528819	0.00148067	0.590087	0.772785	0.0116603	0.808003
41	dataME5	rain_interannual_variability	2	2	1	0.210844	12.782	0.0435722	0.899945	0.00167659	0.834652	0.968625	0.0126951	0.948764
42	dataME5	TempRange	2	2	1	0.111438	12.7262	0.0221851	0.945805	0.00172403	0.881596	0.986364	0.0126951	0.966856
43	dataME6	elevation	2	2	1	0.210952	50.2801	0.202018	0.899896	1.20729e-11	0.653097	0.968625	3.25969e-10	0.85324
44	dataME6	MAP	2	2	1	0.374128	50.45	0.374127	0.829391	1.10897e-11	0.540763	0.948764	3.22812e-10	0.778687
45	dataME6	JanmaxT	2	2	1	1.33792	50.5111	0.0341451	0.512241	1.07562e-11	0.853399	0.761373	3.22812e-10	0.952514
46	dataME6	JulyminT	2	2	1	0.794265	50.3972	0.139021	0.672245	1.13867e-11	0.709256	0.872226	3.22812e-10	0.900265
47	dataME6	summerRain	2	2	1	0.428135	50.5019	0.425317	0.807294	1.08057e-11	0.514296	0.943785	3.22812e-10	0.761373
48	dataME6	rain_interannual_variability	2	2	1	1.65978	51.0036	0.620264	0.436096	8.40822e-12	0.430949	0.694484	2.97966e-10	0.692836
49	dataME6	TempRange	2	2	1	3.81797	51.7357	0.218076	0.148231	5.83096e-12	0.64051	0.361643	2.2041e-10	0.850398
50	dataME7	elevation	2	2	1	5.31535	64.0959	3.41402	0.070111	1.20715e-14	0.0646447	0.224199	8.55566e-13	0.218176
51	dataME7	MAP	2	2	1	0.028011	60.0643	0.00115967	0.986092	9.06152e-14	0.972834	0.991337	3.66992e-12	0.989815
52	dataME7	JanmaxT	2	2	1	3.88135	61.8304	0.425981	0.143607	3.7471e-14	0.513967	0.355046	2.12461e-12	0.761373
53	dataME7	JulyminT	2	2	1	4.43844	62.5408	1.29473	0.108694	2.62682e-14	0.255177	0.298923	1.6549e-12	0.498916
54	dataME7	summerRain	2	2	1	1.12643	61.007	0.890352	0.569376	5.65575e-14	0.345382	0.797126	2.67234e-12	0.597048
55	dataME7	rain_interannual_variability	2	2	1	1.39003	61.2598	1.13916	0.499068	4.98432e-14	0.285829	0.752584	2.56919e-12	0.529624
56	dataME7	TempRange	2	2	1	0.220863	60.1493	0.0496143	0.895448	8.68466e-14	0.823736	0.968625	3.66992e-12	0.948764
57	dataME8	elevation	2	2	1	1.41613	1.29851	0.720624	0.492596	0.522435	0.395939	0.744806	0.769404	0.648837
58	dataME8	MAP	2	2	1	0.437895	0.657673	0.0797871	0.803364	0.719761	0.777586	0.943785	0.901051	0.932117
59	dataME8	JanmaxT	2	2	1	0.356976	0.603719	0.0258336	0.836534	0.739442	0.872307	0.948764	0.907497	0.964124
60	dataME8	JulyminT	2	2	1	2.55518	0.863847	0.285961	0.278708	0.649259	0.59282	0.522536	0.852153	0.808003
61	dataME8	summerRain	2	2	1	0.374312	0.867902	0.290016	0.829314	0.647944	0.59021	0.948764	0.852153	0.808003
62	dataME8	rain_interannual_variability	2	2	1	1.67605	2.09198	1.51409	0.432564	0.351344	0.218516	0.692836	0.600036	0.457633
63	dataME8	TempRange	2	2	1	0.320788	0.640274	0.062388	0.851808	0.72605	0.802761	0.952514	0.902785	0.943785
64	dataME9	elevation	2	2	1	9.68063	30.4472	3.98003	0.00790455	2.44614e-07	0.0460427	0.0422819	4.78263e-06	0.17751
65	dataME9	MAP	2	2	1	0.336792	26.2964	0.2118	0.845019	1.94894e-06	0.64536	0.948764	3.25587e-05	0.850975
66	dataME9	JanmaxT	2	2	1	5.69728	28.5795	2.79577	0.0579231	6.22349e-07	0.0945134	0.206556	1.1383e-05	0.273414
67	dataME9	JulyminT	2	2	1	5.08708	29.1273	2.94456	0.0785876	4.7325e-07	0.0861672	0.24086	8.94443e-06	0.255795
68	dataME9	summerRain	2	2	1	1.79242	26.2929	0.00173435	0.408114	1.95237e-06	0.966781	0.664945	3.25587e-05	0.989815
69	dataME9	rain_interannual_variability	2	2	1	0.143502	26.1695	0.0824901	0.930762	2.0767e-06	0.773951	0.984594	3.36425e-05	0.932117
70	dataME9	TempRange	2	2	1	0.32313	26.0802	0.0899507	0.850811	2.17148e-06	0.76424	0.952514	3.42008e-05	0.924887
71	dataME10	elevation	2	2	1	0.88368	0.803152	0.763343	0.642853	0.669264	0.382284	0.850398	0.870351	0.633787
72	dataME10	MAP	2	2	1	0.0638529	0.0781428	0.0383944	0.968578	0.961682	0.844653	0.989815	0.989607	0.948764
73	dataME10	JanmaxT	2	2	1	0.544431	0.341714	0.301827	0.76169	0.842942	0.58274	0.924793	0.948764	0.808003
74	dataME10	JulyminT	2	2	1	0.926623	0.433154	0.393078	0.629197	0.805271	0.530686	0.841893	0.943785	0.77292
75	dataME10	summerRain	2	2	1	1.16286	1.18057	1.14083	0.559098	0.554169	0.285478	0.788578	0.786232	0.529624
76	dataME10	rain_interannual_variability	2	2	1	2.63855	1.85912	1.81886	0.267329	0.394726	0.177449	0.513815	0.648724	0.399259
77	dataME10	TempRange	2	2	1	2.15182	1.09855	1.05811	0.340987	0.577369	0.303647	0.59456	0.806325	0.547843
78	dataME11	elevation	2	2	1	6.65801	32.0851	1.02224	0.0358288	1.07845e-07	0.311989	0.14721	2.44592e-06	0.559804
79	dataME11	MAP	2	2	1	0.348256	31.082	0.138012	0.840189	1.78084e-07	0.710265	0.948764	3.73435e-06	0.900265
80	dataME11	JanmaxT	2	2	1	1.5804	32.3485	1.48626	0.453754	9.45405e-08	0.222798	0.712682	2.23352e-06	0.462735
81	dataME11	JulyminT	2	2	1	3.86775	32.4978	1.65442	0.144587	8.77391e-08	0.198358	0.355046	2.16296e-06	0.431395
82	dataME11	summerRain	2	2	1	6.37682	31.8968	0.473552	0.0412374	1.18491e-07	0.491358	0.164659	2.58403e-06	0.744806
83	dataME11	rain_interannual_variability	2	2	1	4.88591	33.4117	2.36193	0.0869038	5.5557e-08	0.124328	0.256638	1.43186e-06	0.325802
84	dataME11	TempRange	2	2	1	0.62513	31.0122	0.0417843	0.731568	1.84412e-07	0.838032	0.905675	3.73435e-06	0.948764
85	dataME12	elevation	2	2	1	4.61927	3.66253	1.055	0.0992977	0.160211	0.304357	0.280352	0.380082	0.547843
86	dataME12	MAP	2	2	1	0.633246	2.98533	0.516049	0.728606	0.224773	0.472532	0.903981	0.465133	0.732717
87	dataME12	JanmaxT	2	2	1	3.18688	2.66879	0.0800357	0.203225	0.263318	0.777249	0.436472	0.50956	0.932117
88	dataME12	JulyminT	2	2	1	2.62891	2.76411	0.203064	0.26862	0.251062	0.652259	0.514553	0.494277	0.85324
89	dataME12	summerRain	2	2	1	2.83625	4.92126	2.44111	0.242168	0.0853812	0.118193	0.488645	0.254795	0.314626
90	dataME12	rain_interannual_variability	2	2	1	1.55275	3.81284	1.33982	0.46007	0.148612	0.247066	0.720606	0.361643	0.492084
91	dataME12	TempRange	2	2	1	0.661212	2.84945	0.373508	0.718488	0.240574	0.541099	0.901051	0.487163	0.778687
92	dataME13	elevation	2	2	1	5.60038	3.58755	3.42864	0.0607985	0.166331	0.0640747	0.211489	0.386515	0.217547
93	dataME13	MAP	2	2	1	1.07237	0.758593	0.588983	0.584977	0.684343	0.442813	0.808003	0.879869	0.699373
94	dataME13	JanmaxT	2	2	1	9.96178	3.78829	3.6167	0.00686796	0.150447	0.0572022	0.0378071	0.362993	0.206522
95	dataME13	JulyminT	2	2	1	3.51314	2.4015	2.24454	0.172636	0.300969	0.134087	0.396294	0.546446	0.340929
96	dataME13	summerRain	2	2	1	0.423403	0.579878	0.418569	0.809206	0.748309	0.517652	0.944074	0.913558	0.764346
97	dataME13	rain_interannual_variability	2	2	1	1.64587	0.374019	0.214294	0.43914	0.829436	0.643423	0.69551	0.948764	0.850398
98	dataME13	TempRange	2	2	1	2.14679	0.618003	0.450223	0.341846	0.73418	0.502229	0.59456	0.906923	0.755342

### Sheet: day12
	genes	envt_var	df_envt	df_trt	df_int	chisq_envt	chisq_trt	chisq_int	pval_envt	pval_trt	pval_int	qval_envt	qval_trt	qval_int
1	dataME0	elevation	2	2	1	5.42991	1.55756	0.872287	0.0662079	0.458966	0.350323	0.152651	0.647217	0.534776
2	dataME0	MAP	2	2	1	0.91161	1.56048	0.875075	0.633938	0.458295	0.349554	0.793524	0.647217	0.534776
3	dataME0	JanmaxT	2	2	1	1.06485	1.52071	0.835307	0.58718	0.4675	0.360743	0.74916	0.653323	0.546388
4	dataME0	JulyminT	2	2	1	4.24507	1.41667	0.731232	0.119728	0.492464	0.392484	0.244812	0.679668	0.57776
5	dataME0	summerRain	2	2	1	3.34969	1.15508	0.469213	0.187338	0.561278	0.49335	0.337729	0.732911	0.679668
6	dataME0	rain_interannual_variability	2	2	1	1.97275	1.14851	0.462268	0.372927	0.563125	0.496566	0.561558	0.732911	0.682873
7	dataME0	TempRange	2	2	1	0.701625	0.75293	0.0672436	0.704116	0.686283	0.795393	0.834306	0.826732	0.896743
8	dataME1	elevation	2	2	1	2.82747	114.933	2.32495	0.243233	1.10294e-25	0.127314	0.412646	2.65679e-23	0.258401
9	dataME1	MAP	2	2	1	3.14387	114.573	0.0188972	0.207643	1.32054e-25	0.890662	0.363376	2.65679e-23	0.948006
10	dataME1	JanmaxT	2	2	1	4.36176	115.952	1.87357	0.112942	6.626e-26	0.171067	0.234016	2.65679e-23	0.319516
11	dataME1	JulyminT	2	2	1	2.33121	114.503	2.04401	0.311735	1.36772e-25	0.152806	0.498245	2.65679e-23	0.293162
12	dataME1	summerRain	2	2	1	0.221693	112.434	0.0583779	0.895076	3.84738e-25	0.809078	0.948046	4.27059e-23	0.899362
13	dataME1	rain_interannual_variability	2	2	1	0.446834	112.71	0.446831	0.799781	3.35209e-25	0.503844	0.896743	4.27059e-23	0.686819
14	dataME1	TempRange	2	2	1	1.21102	113.134	0.0729214	0.545795	2.71202e-25	0.78713	0.721229	4.21449e-23	0.892846
15	dataME2	elevation	2	2	1	7.44989	47.6573	0.200966	0.0241145	4.48064e-11	0.653942	0.0655138	6.10782e-10	0.807811
16	dataME2	MAP	2	2	1	0.880131	44.9055	0.280064	0.643994	1.77376e-10	0.59666	0.801519	2.15345e-09	0.758763
17	dataME2	JanmaxT	2	2	1	2.26725	45.8843	1.19982	0.321864	1.08729e-10	0.273357	0.505229	1.40804e-09	0.448629
18	dataME2	JulyminT	2	2	1	4.89368	46.1837	0.085276	0.0865668	9.36132e-11	0.770271	0.191631	1.23284e-09	0.882432
19	dataME2	summerRain	2	2	1	1.16641	44.837	0.161755	0.558108	1.83555e-10	0.687546	0.732911	2.19419e-09	0.826971
20	dataME2	rain_interannual_variability	2	2	1	2.38875	46.8269	2.23428	0.302893	6.78676e-11	0.13498	0.487262	9.09192e-10	0.268921
21	dataME2	TempRange	2	2	1	0.883949	45.3255	0.733058	0.642766	1.43779e-10	0.391894	0.801519	1.81648e-09	0.57776
22	dataME3	elevation	2	2	1	11.1289	9.50142	0.0616787	0.00383167	0.00864556	0.803862	0.0134849	0.0274188	0.897408
23	dataME3	MAP	2	2	1	0.152136	8.9351	0.0454518	0.926753	0.0114754	0.831176	0.958838	0.0347852	0.91218
24	dataME3	JanmaxT	2	2	1	3.41272	9.08023	0.209162	0.181526	0.0106722	0.647425	0.334752	0.0332668	0.801519
25	dataME3	JulyminT	2	2	1	6.0993	9.02879	0.0983431	0.0473755	0.0109502	0.753827	0.114786	0.0337632	0.869026
26	dataME3	summerRain	2	2	1	0.659559	8.92986	0.0643173	0.719082	0.0115055	0.799798	0.845275	0.0347852	0.896743
27	dataME3	rain_interannual_variability	2	2	1	1.11994	9.97488	1.09181	0.571227	0.00682311	0.296072	0.738508	0.0225598	0.478269
28	dataME3	TempRange	2	2	1	0.49441	9.36808	0.485153	0.780981	0.00924161	0.486097	0.887167	0.0289546	0.67446
29	dataME4	elevation	2	2	1	8.96851	67.8069	5.93526e-05	0.0112853	1.88765e-15	0.993853	0.0346194	4.58345e-14	0.996418
30	dataME4	MAP	2	2	1	0.868293	67.6539	0.761392	0.647817	2.03776e-15	0.382893	0.801519	4.79799e-14	0.571837
31	dataME4	JanmaxT	2	2	1	2.36999	66.8347	0.0268653	0.305747	3.06918e-15	0.869805	0.489826	6.44527e-14	0.932857
32	dataME4	JulyminT	2	2	1	4.9127	66.7626	0.0125655	0.0857473	3.18184e-15	0.910747	0.190905	6.50603e-14	0.950865
33	dataME4	summerRain	2	2	1	1.66201	67.4898	0.628348	0.435612	2.2119e-15	0.427962	0.626797	5.05484e-14	0.620385
34	dataME4	rain_interannual_variability	2	2	1	0.67179	66.8912	0.00388508	0.714698	2.9838e-15	0.9503	0.841561	6.44004e-14	0.97028
35	dataME4	TempRange	2	2	1	0.0587778	66.9558	0.0586757	0.971039	2.8889e-15	0.808601	0.981141	6.41335e-14	0.899362
36	dataME5	elevation	2	2	1	8.66629	63.1927	0.0926971	0.0131262	1.89617e-14	0.760776	0.0390768	3.77776e-13	0.875384
37	dataME5	MAP	2	2	1	0.830222	61.6011	0.528346	0.660267	4.20225e-14	0.467303	0.807917	7.77415e-13	0.653323
38	dataME5	JanmaxT	2	2	1	3.58474	61.2332	0.103013	0.166565	5.05111e-14	0.748243	0.313622	8.95919e-13	0.865156
39	dataME5	JulyminT	2	2	1	5.06169	61.7229	0.278269	0.0795918	3.95406e-14	0.597838	0.178736	7.68076e-13	0.758763
40	dataME5	summerRain	2	2	1	0.718706	61.2244	0.149948	0.698128	5.07341e-14	0.698585	0.833502	8.95919e-13	0.833502
41	dataME5	rain_interannual_variability	2	2	1	0.278038	61.1186	0.032051	0.870211	5.34879e-14	0.857916	0.932857	9.1376e-13	0.928413
42	dataME5	TempRange	2	2	1	0.58457	61.6121	0.523318	0.746556	4.1792e-14	0.46943	0.864492	7.77415e-13	0.654842
43	dataME6	elevation	2	2	1	0.454321	98.9457	0.337046	0.796793	3.26748e-22	0.561539	0.896743	2.0359e-20	0.732911
44	dataME6	MAP	2	2	1	11.0075	108.147	4.47709	0.0040715	3.28186e-24	0.0343522	0.0140669	3.1875e-22	0.0880912
45	dataME6	JanmaxT	2	2	1	0.211438	98.6687	0.0136499	0.899678	3.75281e-22	0.906993	0.948046	2.08281e-20	0.950865
46	dataME6	JulyminT	2	2	1	0.32914	98.8625	0.326809	0.848258	3.40628e-22	0.567544	0.921813	2.0359e-20	0.736196
47	dataME6	summerRain	2	2	1	2.61803	100.884	1.75366	0.270086	1.23941e-22	0.185417	0.446504	9.63021e-21	0.337379
48	dataME6	rain_interannual_variability	2	2	1	3.86069	101.986	2.38936	0.145098	7.14401e-23	0.122164	0.281853	6.16766e-21	0.249137
49	dataME6	TempRange	2	2	1	0.473706	98.9479	0.309707	0.789107	3.26388e-22	0.57786	0.893785	2.0359e-20	0.742144
50	dataME7	elevation	2	2	1	12.2832	86.428	7.66535	0.00215146	1.70762e-19	0.00562914	0.00784829	6.03099e-18	0.0189344
51	dataME7	MAP	2	2	1	1.01957	77.7189	0.994725	0.600623	1.32906e-17	0.31859	0.758836	3.82475e-16	0.502119
52	dataME7	JanmaxT	2	2	1	9.70913	83.504	4.07408	0.00779271	7.36778e-19	0.0435459	0.0250204	2.38532e-17	0.106735
53	dataME7	JulyminT	2	2	1	11.0303	85.317	6.78483	0.0040254	2.97605e-19	0.00919359	0.0140669	1.00539e-17	0.0289207
54	dataME7	summerRain	2	2	1	0.511856	77.0024	0.211149	0.774198	1.9017e-17	0.645868	0.882432	5.27723e-16	0.801519
55	dataME7	rain_interannual_variability	2	2	1	0.24766	76.9137	0.179537	0.88353	1.98793e-17	0.671772	0.944296	5.32629e-16	0.816849
56	dataME7	TempRange	2	2	1	0.352425	76.8101	0.00724089	0.83844	2.09364e-17	0.932187	0.916269	5.42253e-16	0.961501
57	dataME8	elevation	2	2	1	2.93536	3.87043	2.47968	0.23046	0.144394	0.115326	0.392691	0.281853	0.237687
58	dataME8	MAP	2	2	1	0.347099	1.45677	0.0702943	0.840675	0.482688	0.790909	0.917423	0.670928	0.894521
59	dataME8	JanmaxT	2	2	1	1.11479	1.98998	0.599339	0.572699	0.369727	0.438831	0.739181	0.557821	0.629872
60	dataME8	JulyminT	2	2	1	3.39355	3.9567	2.55501	0.183274	0.138297	0.109945	0.334917	0.273416	0.229643
61	dataME8	summerRain	2	2	1	1.38393	1.79572	0.38784	0.500591	0.40744	0.533437	0.683584	0.598031	0.712166
62	dataME8	rain_interannual_variability	2	2	1	0.172989	1.3851	0.00235962	0.91714	0.500299	0.961257	0.952698	0.683584	0.975061
63	dataME8	TempRange	2	2	1	0.184673	1.56416	0.183697	0.911798	0.457453	0.668215	0.950865	0.647217	0.814327
64	dataME9	elevation	2	2	1	4.00905	93.8943	1.54376	0.134724	4.0842e-21	0.214058	0.268921	1.98339e-19	0.371257
65	dataME9	MAP	2	2	1	6.6481	96.7057	4.52195	0.0360066	1.00144e-21	0.0334627	0.0917284	5.18746e-20	0.0869582
66	dataME9	JanmaxT	2	2	1	2.38239	93.0289	1.28866	0.303858	6.29538e-21	0.256296	0.487804	2.67899e-19	0.429185
67	dataME9	JulyminT	2	2	1	2.31411	92.9494	1.19745	0.314411	6.55094e-21	0.273833	0.498566	2.67899e-19	0.448629
68	dataME9	summerRain	2	2	1	3.01181	93.3071	1.32205	0.221816	5.478e-21	0.250225	0.379628	2.50377e-19	0.420833
69	dataME9	rain_interannual_variability	2	2	1	1.7638	92.3322	0.53383	0.413996	8.9189e-21	0.465001	0.602442	3.46499e-19	0.653323
70	dataME9	TempRange	2	2	1	0.135965	91.4737	0.0820477	0.934277	1.37003e-20	0.774541	0.961501	5.06913e-19	0.882432
71	dataME10	elevation	2	2	1	3.01507	2.65499	2.53884	0.221455	0.26514	0.111076	0.379628	0.44209	0.230766
72	dataME10	MAP	2	2	1	9.07435	4.25904	4.13971	0.0107036	0.118894	0.0418883	0.0332668	0.243749	0.103764
73	dataME10	JanmaxT	2	2	1	4.46484	3.97432	3.85804	0.107269	0.137084	0.0495082	0.225875	0.272415	0.119096
74	dataME10	JulyminT	2	2	1	2.17204	1.88921	1.77315	0.337558	0.388833	0.182992	0.521436	0.577673	0.334917
75	dataME10	summerRain	2	2	1	1.61533	0.505857	0.389864	0.445899	0.776523	0.532371	0.636881	0.883395	0.711966
76	dataME10	rain_interannual_variability	2	2	1	1.27007	0.206989	0.090911	0.529917	0.901681	0.763022	0.711966	0.948046	0.875729
77	dataME10	TempRange	2	2	1	0.844447	0.873345	0.757264	0.655588	0.646183	0.384186	0.807917	0.801519	0.571863
78	dataME11	elevation	2	2	1	4.70279	60.0878	0.969432	0.0952361	8.95579e-14	0.324822	0.206124	1.44972e-12	0.506801
79	dataME11	MAP	2	2	1	0.183221	57.3809	0.108977	0.91246	3.46646e-13	0.741312	0.950865	4.80971e-12	0.8597
80	dataME11	JanmaxT	2	2	1	3.86154	61.096	3.84439	0.145036	5.40964e-14	0.0499126	0.281853	9.1376e-13	0.119329
81	dataME11	JulyminT	2	2	1	3.79484	59.3362	0.456815	0.149955	1.30407e-13	0.499116	0.289119	1.87641e-12	0.683584
82	dataME11	summerRain	2	2	1	2.65834	58.5522	0.163533	0.264697	1.93001e-13	0.685924	0.44209	2.72658e-12	0.826732
83	dataME11	rain_interannual_variability	2	2	1	3.1601	59.5081	1.60712	0.205965	1.19667e-13	0.204898	0.361252	1.75436e-12	0.360193
84	dataME11	TempRange	2	2	1	3.29083	59.7724	1.98786	0.192932	1.04854e-13	0.158565	0.344617	1.56677e-12	0.301235
85	dataME12	elevation	2	2	1	8.21148	6.46726	6.41484	0.0164779	0.0394141	0.011317	0.0472446	0.0984718	0.0346194
86	dataME12	MAP	2	2	1	3.85	0.0538996	1.63662e-05	0.145876	0.97341	0.996772	0.282658	0.981495	0.996772
87	dataME12	JanmaxT	2	2	1	1.0915	0.925299	0.87286	0.579408	0.629613	0.350165	0.742904	0.791044	0.534776
88	dataME12	JulyminT	2	2	1	7.98924	7.05904	7.00661	0.0184144	0.029319	0.00812094	0.0524104	0.0777504	0.025967
89	dataME12	summerRain	2	2	1	2.08905	1.39659	1.34415	0.351858	0.497434	0.246303	0.536066	0.682873	0.415135
90	dataME12	rain_interannual_variability	2	2	1	3.77898	0.207877	0.154218	0.151149	0.901281	0.694536	0.290699	0.948046	0.832801
91	dataME12	TempRange	2	2	1	1.08143	1.06612	1.01368	0.582332	0.586807	0.314023	0.745423	0.74916	0.498566
92	dataME13	elevation	2	2	1	1.00716	27.4373	0.881644	0.604362	1.10171e-06	0.347752	0.76232	9.3047e-06	0.534776
93	dataME13	MAP	2	2	1	16.3919	36.235	7.33752	0.000275764	1.35413e-08	0.00675298	0.00122439	1.46133e-07	0.0224234
94	dataME13	JanmaxT	2	2	1	2.81566	28.7731	2.2355	0.244674	5.64928e-07	0.134873	0.413971	5.10406e-06	0.268921
95	dataME13	JulyminT	2	2	1	0.0923743	26.6523	0.0920431	0.954863	1.63124e-06	0.761596	0.971402	1.33418e-05	0.875384
96	dataME13	summerRain	2	2	1	1.28372	27.4856	0.938472	0.526314	1.0754e-06	0.332671	0.708745	9.18227e-06	0.516971
97	dataME13	rain_interannual_variability	2	2	1	2.53417	28.033	1.51458	0.281652	8.1793e-07	0.218441	0.458792	7.06146e-06	0.375506
98	dataME13	TempRange	2	2	1	2.10072	28.0921	1.55312	0.349812	7.94101e-07	0.212676	0.534776	6.97302e-06	0.369684
